# Selective Sugar Transport Supports *Proteus mirabilis* Fitness in the Urinary Tract

**DOI:** 10.64898/2026.02.20.707088

**Authors:** Allyson E. Shea, Shiuhyang Kuo, Surbhi Gupta, Sara N. Smith, Trishna Appaji, Taylor Mitchell, Harry L.T. Mobley, Melanie M. Pearson

## Abstract

*Proteus mirabilis* is a leading cause of complicated urinary tract infections (UTIs). Prior work showed *P. mirabilis* metabolizes sugars during experimental UTI, yet the role of sugar import systems in pathogenesis remains poorly defined. To investigate this, we generated a panel of 47 targeted mutants in predicted sugar transporter genes and assessed their growth *in vitro* and fitness *in vivo*. Growth screening in nutrient-rich and minimal media revealed carbon source-dependent defects in several phosphotransferase system (PTS) mutants, including *ptsH* and *ptsI*. Pooled insertion sequencing (In-seq) identified *xapB*, *ptsH*, and *ptsI* as *in vivo* fitness factors, with validation in a traditional murine co-challenge model. Functional studies showed that *xapB*, annotated as a xanthosine permease, did not support xanthosine or guanosine uptake in *P. mirabilis*, suggesting misannotation. Dissection of the PTS network revealed that a triple mutant lacking *scrA*, *ulaC*, and *ptsG* recapitulated the *ptsH* phenotype *in vivo*. To evaluate whether increased sugar availability exacerbates these defects, we modeled glucosuria using the SGLT2 inhibitor dapagliflozin in CBA/J mice. Dapagliflozin treatment significantly increased urinary glucose and enhanced *P. mirabilis* colonization. There was an inverse correlation between colonization and urinary glucose, but only in untreated mice. These findings reveal limitations in genome-based transporter annotation, establish a functional link between sugar import and *P. mirabilis* fitness during UTI, and demonstrate that host metabolic conditions such as glucosuria can influence the severity of infection.

**AUTHOR SUMMARY:** All living organisms require nutrients to grow, survive, and cause disease. Bacteria like *Proteus mirabilis*, which causes urinary tract infections, rely on specialized systems to import and metabolize sugars available in the host environment. In this study, we systematically disrupted 47 genes predicted to encode sugar transporters in *P. mirabilis* and tested their contribution to infection in a mouse model. We identified three key genes (*xapB*, *ptsH*, and *ptsI*) that were critical for colonization. Further analysis showed that many sugar transporters in *P. mirabilis* were misannotated, and predicted substrates like sucrose and cellobiose were not utilized by the bacterium. We also demonstrated that high sugar conditions, mimicking diabetic urine using the drug dapagliflozin, worsened infection and increased disease severity. These results highlight the importance of carbohydrate acquisition for *P. mirabilis* during infection and emphasize the need to experimentally validate gene function rather than rely on predictions based on other bacteria like *E. coli*.
