## Supplemental Tables S1-S5 for "Selective Sugar Transport Supports *Proteus mirabilis* Fitness in the Urinary Tract"

### Sheet: S1 Barcodes
Supplemental Table S1. Barcodes used for Illumina sequencing
Sample*	Sample ID	i7 index ID	i7 barcode	i5 index ID	i5 barcode
U1	8878-SK-1	D701	ATTACTCG	D501	TATAGCCT
U2	8878-SK-2	D702	TCCGGAGA	D501	TATAGCCT
U3	8878-SK-3	D703	CGCTCATT	D501	TATAGCCT
U4	8878-SK-4	D704	GAGATTCC	D501	TATAGCCT
U5	8878-SK-5	D705	ATTCAGAA	D501	TATAGCCT
U6	8878-SK-6	D706	GAATTCGT	D501	TATAGCCT
U7	8878-SK-7	D707	CTGAAGCT	D501	TATAGCCT
U8	8878-SK-8	D708	TAATGCGC	D501	TATAGCCT
U9	8878-SK-9	D709	CGGCTATG	D501	TATAGCCT
U11	8878-SK-10	D710	TCCGCGAA	D501	TATAGCCT
U12	8878-SK-11	D711	TCTCGCGC	D501	TATAGCCT
U13	8878-SK-12	D712	AGCGATAG	D501	TATAGCCT
U14	8878-SK-13	D701	ATTACTCG	D502	ATAGAGGC
U15	8878-SK-14	D702	TCCGGAGA	D502	ATAGAGGC
K1	8878-SK-15	D703	CGCTCATT	D502	ATAGAGGC
K9	8878-SK-16	D704	GAGATTCC	D502	ATAGAGGC
K13	8878-SK-17	D705	ATTCAGAA	D502	ATAGAGGC
K14	8878-SK-18	D706	GAATTCGT	D502	ATAGAGGC
B1	8878-SK-19	D707	CTGAAGCT	D502	ATAGAGGC
B2	8878-SK-20	D708	TAATGCGC	D502	ATAGAGGC
B3	8878-SK-21	D709	CGGCTATG	D502	ATAGAGGC
B4	8878-SK-22	D710	TCCGCGAA	D502	ATAGAGGC
B5	8878-SK-23	D711	TCTCGCGC	D502	ATAGAGGC
B6	8878-SK-24	D712	AGCGATAG	D502	ATAGAGGC
B7	8878-SK-25	D701	ATTACTCG	D503	CCTATCCT
B8	8878-SK-26	D702	TCCGGAGA	D503	CCTATCCT
B9	8878-SK-27	D703	CGCTCATT	D503	CCTATCCT
B11	8878-SK-28	D704	GAGATTCC	D503	CCTATCCT
B12	8878-SK-29	D705	ATTCAGAA	D503	CCTATCCT
B13	8878-SK-30	D706	GAATTCGT	D503	CCTATCCT
B14	8878-SK-31	D707	CTGAAGCT	D503	CCTATCCT
B15	8878-SK-32	D708	TAATGCGC	D503	CCTATCCT
U16	8878-SK-33	D709	CGGCTATG	D503	CCTATCCT
U17	8878-SK-34	D710	TCCGCGAA	D503	CCTATCCT
U18	8878-SK-35	D711	TCTCGCGC	D503	CCTATCCT
U19	8878-SK-36	D712	AGCGATAG	D503	CCTATCCT
U20	8878-SK-37	D701	ATTACTCG	D504	GGCTCTGA
U21	8878-SK-38	D702	TCCGGAGA	D504	GGCTCTGA
U22	8878-SK-39	D703	CGCTCATT	D504	GGCTCTGA
U23	8878-SK-40	D704	GAGATTCC	D504	GGCTCTGA
U24	8878-SK-41	D705	ATTCAGAA	D504	GGCTCTGA
U25	8878-SK-42	D706	GAATTCGT	D504	GGCTCTGA
U26	8878-SK-43	D707	CTGAAGCT	D504	GGCTCTGA
U27	8878-SK-44	D708	TAATGCGC	D504	GGCTCTGA
U28	8878-SK-45	D709	CGGCTATG	D504	GGCTCTGA
U29	8878-SK-46	D710	TCCGCGAA	D504	GGCTCTGA
U30	8878-SK-47	D711	TCTCGCGC	D504	GGCTCTGA
K16	8878-SK-48	D712	AGCGATAG	D504	GGCTCTGA
K18	8878-SK-49	D701	ATTACTCG	D505	AGGCGAAG
K19	8878-SK-50	D702	TCCGGAGA	D505	AGGCGAAG
K20	8878-SK-51	D703	CGCTCATT	D505	AGGCGAAG
K21	8878-SK-52	D704	GAGATTCC	D505	AGGCGAAG
K22	8878-SK-53	D705	ATTCAGAA	D505	AGGCGAAG
K23	8878-SK-54	D706	GAATTCGT	D505	AGGCGAAG
K25	8878-SK-55	D707	CTGAAGCT	D505	AGGCGAAG
K26	8878-SK-56	D708	TAATGCGC	D505	AGGCGAAG
K27	8878-SK-57	D709	CGGCTATG	D505	AGGCGAAG
K29	8878-SK-58	D710	TCCGCGAA	D505	AGGCGAAG
K30	8878-SK-59	D711	TCTCGCGC	D505	AGGCGAAG
B16	8878-SK-60	D712	AGCGATAG	D505	AGGCGAAG
B17	8878-SK-61	D701	ATTACTCG	D506	TAATCTTA
B18	8878-SK-62	D702	TCCGGAGA	D506	TAATCTTA
B19	8878-SK-63	D703	CGCTCATT	D506	TAATCTTA
B20	8878-SK-64	D704	GAGATTCC	D506	TAATCTTA
B21	8878-SK-65	D705	ATTCAGAA	D506	TAATCTTA
B22	8878-SK-66	D706	GAATTCGT	D506	TAATCTTA
B23	8878-SK-67	D707	CTGAAGCT	D506	TAATCTTA
B24	8878-SK-68	D708	TAATGCGC	D506	TAATCTTA
B25	8878-SK-69	D709	CGGCTATG	D506	TAATCTTA
B26	8878-SK-70	D710	TCCGCGAA	D506	TAATCTTA
B27	8878-SK-71	D711	TCTCGCGC	D506	TAATCTTA
B28	8878-SK-72	D712	AGCGATAG	D506	TAATCTTA
B29	8878-SK-73	D701	ATTACTCG	D507	CAGGACGT
B30	8878-SK-74	D702	TCCGGAGA	D507	CAGGACGT
g1 insp**	8878-SK-75	D703	CGCTCATT	D507	CAGGACGT
g1 in	8878-SK-76	D704	GAGATTCC	D507	CAGGACGT
g2 insp	8878-SK-77	D705	ATTCAGAA	D507	CAGGACGT
g2 in	8878-SK-78	D706	GAATTCGT	D507	CAGGACGT
*Urine, Kidney, Bladder; numbers refer to individual mice
**groups 1 and 2, input and input spiral (plated) controls

### Sheet: S2 Biolog-PTS summary
Supplemental Table S2. PTS Biolog data and KEGG predictions
Name	Predicta	gene	KEGG substrate	wt grewb	ptsH<wtc
PtsG	yes	PMI2292	glucose	yes	yes
NagE	yes	PMI0455	GlcNAc	yes	yes
MalX	yes	PMI2982	maltose/glucose	nod	n/a
ScrA	yes	PMI3515	sucrose	no	n/a
BglF	yes	PMI2226	beta-glucoside	noe	n/a
TreB	yes	PMI0291	trehalose	yes	yes
ChbBCA	yes	PMI2954-6	cellobiose/chitobiose	nof	n/a
AgaEFVW	yes	PMI2135-8	GalNAc	yes	yes
UlaABC	yes	PMI1775-7	L-ascorbate	nog	n/a
MalT	no	n/a	maltose	no	n/a
GamP	no	n/a	D-glucosamine	no	n/a
AscF	no	n/a	beta-glucoside	noe	n/a
GlvC	no	n/a	alpha-glucoside	noe	n/a
MurP	no	n/a	MurNAc	NDh	n/a
ManP	no	n/a	mannose	no	n/a
MtlA	no	n/a	mannitol	no	n/a
MngA	no	n/a	2-O-a-mannosyl-D-glycerate	ND	n/a
LacE	no	n/a	lactose	no	n/a
ManXYZ	no	n/a	mannose	no	n/a
GfrABCD	no	n/a	fructoselysine	ND	n/a
LevDEFG	no	n/a	fructose	no	n/a
SorABFM	no	n/a	sorbose	no	n/a
AgaBCDF	no	n/a	galactosamine	no	n/a
DgaABCD	no	n/a	D-glucosaminate	ND	n/a
SrlABE	no	n/a	sorbitol	no	n/a
GatABC	no	n/a	galactitol	ND	n/a
EIIABCGal	no	n/a	galactose	yes	noi
FruA/B	no	n/a	fructose	no	n/a
aKEGG prediction in HI4320 genome
bWild-type HI4320 grew in Biolog plates containing the indicated substrate
cptsH mutant had reduced or no growth compared with wild type
dNo growth with maltose as the carbon source
eTesting one or more members of this class of molecule resulted in no growth
fNo growth on D-cellobiose as the carbon source
gAscorbate was not present in the Biolog plates and was tested independently
hND, not determined
iindicates that galactose is not imported via PTS in P. mirabilis HI4320

### Sheet: S3 Strains
Supplemental Table S3. Bacterial strains used in this study.
Straina	Description	Reference
TOP10	Routine cloning strain	Thermo Fisher
HI4320	wild-type isolate from a patient with an indwelling urinary catheter	[3, 37, 69]
PMI0090::kanb	kanamycin resistance gene insertion in PMI0090 rbsB	This study
PMI0091::kan	kanamycin resistance gene insertion in PMI0091 rbsC	This study
PMI0092::kan	kanamycin resistance gene insertion in PMI0092 rbsA	This study
PMI0093::kan	kanamycin resistance gene insertion in PMI0093 rbsD	This study
PMI0164::kan	kanamycin resistance gene insertion in PMI0164	This study
PMI0291::kan	kanamycin resistance gene insertion in PMI0291 treB	This study
PMI0455::kan	kanamycin resistance gene insertion in PMII0455 nagE	This study
PMI0775::kan	kanamycin resistance gene insertion in PMI0775 uup	This study
PMI0850::kan	kanamycin resistance gene insertion in PMI0850	This study
PMI1175::kan	kanamycin resistance gene insertion in PMI1175 fetB	This study
PMI1176::kan	kanamycin resistance gene insertion in PMI1176	This study
PMI1224::kan	kanamycin resistance gene insertion in PMI1224	This study
PMI1251::kan	kanamycin resistance gene insertion in PMI1251	This study
PMI1254::kan	kanamycin resistance gene insertion in PMI1254	This study
PMI1515::kan	kanamycin resistance gene insertion in PMI1515 sotB	This study
PMI1570::kan	kanamycin resistance gene insertion in PMI1570 xapB	This study
PMI1775::kan	kanamycin resistance gene insertion in PMI1775 ulaA	This study
PMI1776::kan	kanamycin resistance gene insertion in PMI1776	This study
PMI1777::kan	kanamycin resistance gene insertion in PMI1777	This study
PMI1828::kan	kanamycin resistance gene insertion in PMI1828 ptsH	This study
PMI1829::kan	kanamycin resistance gene insertion in PMI1829 ptsI	This study
PMI1830::kan	kanamycin resistance gene insertion in PMI1830 crr	This study
PMI1935::kan	kanamycin resistance gene insertion in PMI1935	This study
PMI1943::kan	kanamycin resistance gene insertion in PMI1943	This study
PMI1946::kan	kanamycin resistance gene insertion in PMI1946 sglT	This study
PMI2101::kan	kanamycin resistance gene insertion in PMI2101 bcsC	This study
PMI2135::kan	kanamycin resistance gene insertion in PMI2135 agaF	This study
PMI2136::kan	kanamycin resistance gene insertion in PMI2136 agaD	This study
PMI2137::kan	kanamycin resistance gene insertion in PMI2137 agaW	This study
PMI2138::kan	kanamycin resistance gene insertion in PMI2138 agaV	This study
PMI2157::kan	kanamycin resistance gene insertion in PMI2157 fruK	This study
PMI2198::kan	kanamycin resistance gene insertion in PMI2198	This study
PMI2226::kan	kanamycin resistance gene insertion in PMI2226	This study
PMI2292::kan	kanamycin resistance gene insertion in PMI2292 ptsG	This study
PMI2597::kan	kanamycin resistance gene insertion in PMI2597 nrpX	This study
PMI2649::kan	kanamycin resistance gene insertion in PMI2649	This study
PMI2954::kan	kanamycin resistance gene insertion in PMI2954 chbA	This study
PMI2955::kan	kanamycin resistance gene insertion in PMI2955 chbC	This study
PMI2956::kan	kanamycin resistance gene insertion in PMI2956 chbB	This study
PMI2967::kan	kanamycin resistance gene insertion in PMI2957	This study
PMI2969::kan	kanamycin resistance gene insertion in PMI2969	This study
PMI2982::kan	kanamycin resistance gene insertion in PMI2982	This study
PMI3099::kan	kanamycin resistance gene insertion in PMI3099	This study
PMI3515::kan	kanamycin resistance gene insertion in PMI3515 scrA	This study
PMI3614::kan	kanamycin resistance gene insertion in PMI3614 ugpC	This study
PMI3615::kan	kanamycin resistance gene insertion in PMI3615 ugpE	This study
PMI3616::kan	kanamycin resistance gene insertion in PMI3616 ugpA	This study
PMI3617::kan	kanamycin resistance gene insertion in PMI3617 ugpB	This study
PMI3646::kan	kanamycin resistance gene insertion in PMI3646 ptsN	This study
PMI3705::kan	kanamycin resistance gene insertion in PMI3705	This study
PMI1545::kan	kanamycin resistance gene insertion in PMI1545 guaA	[42]
PMI1545Δkan PMI1570::kan	PMI1545 with kanamycin marker removed; second insertion in PMI1570 (guaA xapB double mutant)	This study
PMI3515Δkan PMI1777Δkan PMI0455::kan	Insertions in PMI3515 and PMI1777 with kanamycin marker removed; third insertion in PMI0455 (scrA ulaC nagE triple mutant)	This study
PMI3515Δkan PMI1777Δkan PMI0455Δkan PMI1830::kan	Insertions in PMI3515, PMI1777, and PMI0455 with kanamycin marker removed; fourth insertion in PMI1830 (scrA ulaC nagE crr quadruple mutant)	This study
PMI3515Δkan PMI1777Δkan PMI0455Δkan PMI2292::kan	Insertions in PMI3515, PMI1777, and PMI0455 with kanamycin marker removed; fourth insertion in PMI2292 (scrA ulaC nagE ptsG quadruple mutant)	This study
PMI3515Δkan PMI1777Δkan PMI2292::kan	Insertions in PMI3515 and PMI1777 with kanamycin marker removed; third insertion in PMI2292 (scrA ulaC ptsG triple mutant)	This study
PMI3515Δkan PMI2292::kan	Insertion in PMI3515 with kanamycin marker removed; second insertion in PMI2292 (scrA ptsG double mutant)	This study
PMI2226Δkan PMI2956Δkan PMI2138::kan	Insertions in PMI2226 and PMI2956 with kanamycin marker removed; third insertion in PMI2138 (bglF chbB agaV triple mutant)	This study
aAll strains listed are P. mirabilis except TOP10, which is E. coli
bAll mutants are constructed in P. mirabilis HI4320

### Sheet: S4 Targetrons
Supplemental Table S4. Targetron intron sequences used to generate 47 transporter mutants.
Gene	Targetron sequence	Sitea
PMI0090	AAAAAAGCTTATAATTATCCTTAGCCAACGAATTGGTGCGCCCAGATAGGGTGTTAAGTCAAGTAGTTTAAGGTACTACTCTGTAAGATAACACAGAAAACAGCCAACCTAACCGAAAAGCGAAAGCTGATACGGGAACAGAGCACGGTTGGAAAGCGATGAGTTACCTAAAGACAATCGGGTACGACTGAGTCGCAATGTTAATCAGATATAAGGTATAAGTTGTGTTTACTGAACGCAAGTTTCTAATTTCGATTTTGGCTCGATAGAGGAAAGTGTCTGAAACCTCTAGTACAAAGAAAGGTAAGTTAGCCAATTCGACTTATCTGTTATCACCACATTTGTACAATCTG	216
PMI0091	AAAAAAGCTTATAATTATCCTTACGTTTCGACGCTGTGCGCCCAGATAGGGTGTTAAGTCAAGTAGTTTAAGGTACTACTCTGTAAGATAACACAGAAAACAGCCAACCTAACCGAAAAGCGAAAGCTGATACGGGAACAGAGCACGGTTGGAAAGCGATGAGTTACCTAAAGACAATCGGGTACGACTGAGTCGCAATGTTAATCAGATATAAGGTATAAGTTGTGTTTACTGAACGCAAGTTTCTAATTTCGGTTAAACGTCGATAGAGGAAAGTGTCTGAAACCTCTAGTACAAAGAAAGGTAAGTTACCAGCGTCGACTTATCTGTTATCACCACATTTGTACAATCTG	20
PMI0092	AAAAAAGCTTATAATTATCCTTATACCTCTTCCGGGTGCGCCCAGATAGGGTGTTAAGTCAAGTAGTTTAAGGTACTACTCTGTAAGATAACACAGAAAACAGCCAACCTAACCGAAAAGCGAAAGCTGATACGGGAACAGAGCACGGTTGGAAAGCGATGAGTTACCTAAAGACAATCGGGTACGACTGAGTCGCAATGTTAATCAGATATAAGGTATAAGTTGTGTTTACTGAACGCAAGTTTCTAATTTCGGTTAGGTATCGATAGAGGAAAGTGTCTGAAACCTCTAGTACAAAGAAAGGTAAGTTAAGCCGGAAGACTTATCTGTTATCACCACATTTGTACAATCTG	235
PMI0093	AAAAAAGCTTATAATTATCCTTAGCATCCGCAATCGTGCGCCCAGATAGGGTGTTAAGTCAAGTAGTTTAAGGTACTACTCTGTAAGATAACACAGAAAACAGCCAACCTAACCGAAAAGCGAAAGCTGATACGGGAACAGAGCACGGTTGGAAAGCGATGAGTTACCTAAAGACAATCGGGTACGACTGAGTCGCAATGTTAATCAGATATAAGGTATAAGTTGTGTTTACTGAACGCAAGTTTCTAATTTCGATTGATGCTCGATAGAGGAAAGTGTCTGAAACCTCTAGTACAAAGAAAGGTAAGTTAACGATTGCGACTTATCTGTTATCACCACATTTGTACAATCTG	74
PMI0164	AAAAAAGCTTATAATTATCCTTATTAACCGCAGCGGTGCGCCCAGATAGGGTGTTAAGTCAAGTAGTTTAAGGTACTACTCTGTAAGATAACACAGAAAACAGCCAACCTAACCGAAAAGCGAAAGCTGATACGGGAACAGAGCACGGTTGGAAAGCGATGAGTTACCTAAAGACAATCGGGTACGACTGAGTCGCAATGTTAATCAGATATAAGGTATAAGTTGTGTTTACTGAACGCAAGTTTCTAATTTCGGTTGTTAATCGATAGAGGAAAGTGTCTGAAACCTCTAGTACAAAGAAAGGTAAGTTATGCGCTGCGACTTATCTGTTATCACCACATTTGTACAATCTG	159
PMI0291	AAAAAAGCTTATAATTATCCTTACATTCCGAACAAGTGCGCCCAGATAGGGTGTTAAGTCAAGTAGTTTAAGGTACTACTCTGTAAGATAACACAGAAAACAGCCAACCTAACCGAAAAGCGAAAGCTGATACGGGAACAGAGCACGGTTGGAAAGCGATGAGTTACCTAAAGACAATCGGGTACGACTGAGTCGCAATGTTAATCAGATATAAGGTATAAGTTGTGTTTACTGAACGCAAGTTTCTAATTTCGGTTGAATGTCGATAGAGGAAAGTGTCTGAAACCTCTAGTACAAAGAAAGGTAAGTTATTTTGTTCGACTTATCTGTTATCACCACATTTGTACAATCTG	103
PMI0455	AAAAAAGCTTATAATTATCCTTACTAGCCGCTTTAGTGCGCCCAGATAGGGTGTTAAGTCAAGTAGTTTAAGGTACTACTCTGTAAGATAACACAGAAAACAGCCAACCTAACCGAAAAGCGAAAGCTGATACGGGAACAGAGCACGGTTGGAAAGCGATGAGTTACCTAAAGACAATCGGGTACGACTGAGTCGCAATGTTAATCAGATATAAGGTATAAGTTGTGTTTACTGAACGCAAGTTTCTAATTTCGGTTGCTAGTCGATAGAGGAAAGTGTCTGAAACCTCTAGTACAAAGAAAGGTAAGTTAAGTAAAGCGACTTATCTGTTATCACCACATTTGTACAATCTG	144
PMI0775	AAAAAAGCTTATAATTATCCTTACCACTCGCCCATGTGCGCCCAGATAGGGTGTTAAGTCAAGTAGTTTAAGGTACTACTCTGTAAGATAACACAGAAAACAGCCAACCTAACCGAAAAGCGAAAGCTGATACGGGAACAGAGCACGGTTGGAAAGCGATGAGTTACCTAAAGACAATCGGGTACGACTGAGTCGCAATGTTAATCAGATATAAGGTATAAGTTGTGTTTACTGAACGCAAGTTTCTAATTTCGGTTAGTGGTCGATAGAGGAAAGTGTCTGAAACCTCTAGTACAAAGAAAGGTAAGTTATGATGGGCGACTTATCTGTTATCACCACATTTGTACAATCTG	169
PMI0850	AAAAAAGCTTATAATTATCCTTAATCAACCCAGTAGTGCGCCCAGATAGGGTGTTAAGTCAAGTAGTTTAAGGTACTACTCTGTAAGATAACACAGAAAACAGCCAACCTAACCGAAAAGCGAAAGCTGATACGGGAACAGAGCACGGTTGGAAAGCGATGAGTTACCTAAAGACAATCGGGTACGACTGAGTCGCAATGTTAATCAGATATAAGGTATAAGTTGTGTTTACTGAACGCAAGTTTCTAATTTCGGTTTTGATCCGATAGAGGAAAGTGTCTGAAACCTCTAGTACAAAGAAAGGTAAGTTAGATACTGGGACTTATCTGTTATCACCACATTTGTACAATCTG	131
PMI1175	AAAAAAGCTTATAATTATCCTTAATAATCCAACTCGTGCGCCCAGATAGGGTGTTAAGTCAAGTAGTTTAAGGTACTACTCTGTAAGATAACACAGAAAACAGCCAACCTAACCGAAAAGCGAAAGCTGATACGGGAACAGAGCACGGTTGGAAAGCGATGAGTTACCTAAAGACAATCGGGTACGACTGAGTCGCAATGTTAATCAGATATAAGGTATAAGTTGTGTTTACTGAACGCAAGTTTCTAATTTCGGTTATTATCCGATAGAGGAAAGTGTCTGAAACCTCTAGTACAAAGAAAGGTAAGTTAAAGAGTTGGACTTATCTGTTATCACCACATTTGTACAATCTG	141
PMI1176	AAAAAAGCTTATAATTATCCTTAATTATCCTAGATGTGCGCCCAGATAGGGTGTTAAGTCAAGTAGTTTAAGGTACTACTCTGTAAGATAACACAGAAAACAGCCAACCTAACCGAAAAGCGAAAGCTGATACGGGAACAGAGCACGGTTGGAAAGCGATGAGTTACCTAAAGACAATCGGGTACGACTGAGTCGCAATGTTAATCAGATATAAGGTATAAGTTGTGTTTACTGAACGCAAGTTTCTAATTTCGGTTATAATCCGATAGAGGAAAGTGTCTGAAACCTCTAGTACAAAGAAAGGTAAGTTATTATCTAGGACTTATCTGTTATCACCACATTTGTACAATCTG	72
PMI1224	AAAAAAGCTTATAATTATCCTTAACACCCTCCGGGGTGCGCCCAGATAGGGTGTTAAGTCAAGTAGTTTAAGGTACTACTCTGTAAGATAACACAGAAAACAGCCAACCTAACCGAAAAGCGAAAGCTGATACGGGAACAGAGCACGGTTGGAAAGCGATGAGTTACCTAAAGACAATCGGGTACGACTGAGTCGCAATGTTAATCAGATATAAGGTATAAGTTGTGTTTACTGAACGCAAGTTTCTAATTTCGATTGGTGTTCGATAGAGGAAAGTGTCTGAAACCTCTAGTACAAAGAAAGGTAAGTTAGGCCCGGAGACTTATCTGTTATCACCACATTTGTACAATCTG	137
PMI1254	AAAAAAGCTTATAATTATCCTTAATTGCCGCTGCAGTGCGCCCAGATAGGGTGTTAAGTCAAGTAGTTTAAGGTACTACTCTGTAAGATAACACAGAAAACAGCCAACCTAACCGAAAAGCGAAAGCTGATACGGGAACAGAGCACGGTTGGAAAGCGATGAGTTACCTAAAGACAATCGGGTACGACTGAGTCGCAATGTTAATCAGATATAAGGTATAAGTTGTGTTTACTGAACGCAAGTTTCTAATTTCGGTTGCAATCCGATAGAGGAAAGTGTCTGAAACCTCTAGTACAAAGAAAGGTAAGTTAGCTGCAGCGACTTATCTGTTATCACCACATTTGTACAATCTG	333
PMI1515	AAAAAAGCTTATAATTATCCTTAGGGTTCATGATCGTGCGCCCAGATAGGGTGTTAAGTCAAGTAGTTTAAGGTACTACTCTGTAAGATAACACAGAAAACAGCCAACCTAACCGAAAAGCGAAAGCTGATACGGGAACAGAGCACGGTTGGAAAGCGATGAGTTACCTAAAGACAATCGGGTACGACTGAGTCGCAATGTTAATCAGATATAAGGTATAAGTTGTGTTTACTGAACGCAAGTTTCTAATTTCGATTAACCCTCGATAGAGGAAAGTGTCTGAAACCTCTAGTACAAAGAAAGGTAAGTTAGTGATCATGACTTATCTGTTATCACCACATTTGTACAATCTG	180
PMI1570	AAAAAAGCTTATAATTATCCTTAAATAACCGTAAGGTGCGCCCAGATAGGGTGTTAAGTCAAGTAGTTTAAGGTACTACTCTGTAAGATAACACAGAAAACAGCCAACCTAACCGAAAAGCGAAAGCTGATACGGGAACAGAGCACGGTTGGAAAGCGATGAGTTACCTAAAGACAATCGGGTACGACTGAGTCGCAATGTTAATCAGATATAAGGTATAAGTTGTGTTTACTGAACGCAAGTTTCTAATTTCGGTTTTATTCCGATAGAGGAAAGTGTCTGAAACCTCTAGTACAAAGAAAGGTAAGTTAAGCTTACGGACTTATCTGTTATCACCACATTTGTACAATCTG	207
PMI1775	AAAAAAGCTTATAATTATCCTTAGAAGCCATTGTCGTGCGCCCAGATAGGGTGTTAAGTCAAGTAGTTTAAGGTACTACTCTGTAAGATAACACAGAAAACAGCCAACCTAACCGAAAAGCGAAAGCTGATACGGGAACAGAGCACGGTTGGAAAGCGATGAGTTACCTAAAGACAATCGGGTACGACTGAGTCGCAATGTTAATCAGATATAAGGTATAAGTTGTGTTTACTGAACGCAAGTTTCTAATTTCGATTGCTTCTCGATAGAGGAAAGTGTCTGAAACCTCTAGTACAAAGAAAGGTAAGTTAGAGACAATGACTTATCTGTTATCACCACATTTGTACAATCTG	245
PMI1776	AAAAAAGCTTATAATTATCCTTAGCTGACGTTGATGTGCGCCCAGATAGGGTGTTAAGTCAAGTAGTTTAAGGTACTACTCTGTAAGATAACACAGAAAACAGCCAACCTAACCGAAAAGCGAAAGCTGATACGGGAACAGAGCACGGTTGGAAAGCGATGAGTTACCTAAAGACAATCGGGTACGACTGAGTCGCAATGTTAATCAGATATAAGGTATAAGTTGTGTTTACTGAACGCAAGTTTCTAATTTCGATTTCAGCTCGATAGAGGAAAGTGTCTGAAACCTCTAGTACAAAGAAAGGTAAGTTATGATCAACGACTTATCTGTTATCACCACATTTGTACAATCTG	105
PMI1777	AAAAAAGCTTATAATTATCCTTACAAGTCATCCCAGTGCGCCCAGATAGGGTGTTAAGTCAAGTAGTTTAAGGTACTACTCTGTAAGATAACACAGAAAACAGCCAACCTAACCGAAAAGCGAAAGCTGATACGGGAACAGAGCACGGTTGGAAAGCGATGAGTTACCTAAAGACAATCGGGTACGACTGAGTCGCAATGTTAATCAGATATAAGGTATAAGTTGTGTTTACTGAACGCAAGTTTCTAATTTCGGTTACTTGTCGATAGAGGAAAGTGTCTGAAACCTCTAGTACAAAGAAAGGTAAGTTATGTGGGATGACTTATCTGTTATCACCACATTTGTACAATCTG	45
PMI1828	AAAAAAGCTTATAATTATCCTTACCAGACATAAGGGTGCGCCCAGATAGGGTGTTAAGTCAAGTAGTTTAAGGTACTACTCTGTAAGATAACACAGAAAACAGCCAACCTAACCGAAAAGCGAAAGCTGATACGGGAACAGAGCACGGTTGGAAAGCGATGAGTTACCTAAAGACAATCGGGTACGACTGAGTCGCAATGTTAATCAGATATAAGGTATAAGTTGTGTTTACTGAACGCAAGTTTCTAATTTCGGTTTCTGGTCGATAGAGGAAAGTGTCTGAAACCTCTAGTACAAAGAAAGGTAAGTTAAGCCTTATGACTTATCTGTTATCACCACATTTGTACAATCTG	101
PMI1829	AAAAAAGCTTATAATTATCCTTAACCGCCTTAGAAGTGCGCCCAGATAGGGTGTTAAGTCAAGTAGTTTAAGGTACTACTCTGTAAGATAACACAGAAAACAGCCAACCTAACCGAAAAGCGAAAGCTGATACGGGAACAGAGCACGGTTGGAAAGCGATGAGTTACCTAAAGACAATCGGGTACGACTGAGTCGCAATGTTAATCAGATATAAGGTATAAGTTGTGTTTACTGAACGCAAGTTTCTAATTTCGATTGCGGTTCGATAGAGGAAAGTGTCTGAAACCTCTAGTACAAAGAAAGGTAAGTTAGCTTCTAAGACTTATCTGTTATCACCACATTTGTACAATCTG	348
PMI1830	AAAAAAGCTTATAATTATCCTTAGAAGACGTTCCTGTGCGCCCAGATAGGGTGTTAAGTCAAGTAGTTTAAGGTACTACTCTGTAAGATAACACAGAAAACAGCCAACCTAACCGAAAAGCGAAAGCTGATACGGGAACAGAGCACGGTTGGAAAGCGATGAGTTACCTAAAGACAATCGGGTACGACTGAGTCGCAATGTTAATCAGATATAAGGTATAAGTTGTGTTTACTGAACGCAAGTTTCTAATTTCGATTTCTTCTCGATAGAGGAAAGTGTCTGAAACCTCTAGTACAAAGAAAGGTAAGTTATCAGGAACGACTTATCTGTTATCACCACATTTGTACAATCTG	114
PMI1935	AAAAAAGCTTATAATTATCCTTACGCGTCCAAGTTGTGCGCCCAGATAGGGTGTTAAGTCAAGTAGTTTAAGGTACTACTCTGTAAGATAACACAGAAAACAGCCAACCTAACCGAAAAGCGAAAGCTGATACGGGAACAGAGCACGGTTGGAAAGCGATGAGTTACCTAAAGACAATCGGGTACGACTGAGTCGCAATGTTAATCAGATATAAGGTATAAGTTGTGTTTACTGAACGCAAGTTTCTAATTTCGGTTACGCGTCGATAGAGGAAAGTGTCTGAAACCTCTAGTACAAAGAAAGGTAAGTTAAAAACTTGGACTTATCTGTTATCACCACATTTGTACAATCTG	105
PMI1946	AAAAAAGCTTATAATTATCCTTAATCTTCGCCCTCGTGCGCCCAGATAGGGTGTTAAGTCAAGTAGTTTAAGGTACTACTCTGTAAGATAACACAGAAAACAGCCAACCTAACCGAAAAGCGAAAGCTGATACGGGAACAGAGCACGGTTGGAAAGCGATGAGTTACCTAAAGACAATCGGGTACGACTGAGTCGCAATGTTAATCAGATATAAGGTATAAGTTGTGTTTACTGAACGCAAGTTTCTAATTTCGGTTAAGATCCGATAGAGGAAAGTGTCTGAAACCTCTAGTACAAAGAAAGGTAAGTTATAGAGGGCGACTTATCTGTTATCACCACATTTGTACAATCTG	54
PMI2101	AAAAAAGCTTATAATTATCCTTAGATATCATCGGAGTGCGCCCAGATAGGGTGTTAAGTCAAGTAGTTTAAGGTACTACTCTGTAAGATAACACAGAAAACAGCCAACCTAACCGAAAAGCGAAAGCTGATACGGGAACAGAGCACGGTTGGAAAGCGATGAGTTACCTAAAGACAATCGGGTACGACTGAGTCGCAATGTTAATCAGATATAAGGTATAAGTTGTGTTTACTGAACGCAAGTTTCTAATTTCGATTATATCTCGATAGAGGAAAGTGTCTGAAACCTCTAGTACAAAGAAAGGTAAGTTAGTTCCGATGACTTATCTGTTATCACCACATTTGTACAATCTG	699
PMI2135	AAAAAAGCTTATAATTATCCTTACAAGACAATATCGTGCGCCCAGATAGGGTGTTAAGTCAAGTAGTTTAAGGTACTACTCTGTAAGATAACACAGAAAACAGCCAACCTAACCGAAAAGCGAAAGCTGATACGGGAACAGAGCACGGTTGGAAAGCGATGAGTTACCTAAAGACAATCGGGTACGACTGAGTCGCAATGTTAATCAGATATAAGGTATAAGTTGTGTTTACTGAACGCAAGTTTCTAATTTCGGTTTCTTGTCGATAGAGGAAAGTGTCTGAAACCTCTAGTACAAAGAAAGGTAAGTTAGCGATATTGACTTATCTGTTATCACCACATTTGTACAATCTG	90
PMI2136	AAAAAAGCTTATAATTATCCTTAAATCCCCCACCTGTGCGCCCAGATAGGGTGTTAAGTCAAGTAGTTTAAGGTACTACTCTGTAAGATAACACAGAAAACAGCCAACCTAACCGAAAAGCGAAAGCTGATACGGGAACAGAGCACGGTTGGAAAGCGATGAGTTACCTAAAGACAATCGGGTACGACTGAGTCGCAATGTTAATCAGATATAAGGTATAAGTTGTGTTTACTGAACGCAAGTTTCTAATTTCGGTTGGATTCCGATAGAGGAAAGTGTCTGAAACCTCTAGTACAAAGAAAGGTAAGTTACAAGGTGGGACTTATCTGTTATCACCACATTTGTACAATCTG	182
PMI2137	AAAAAAGCTTATAATTATCCTTAGACGTCGCATTAGTGCGCCCAGATAGGGTGTTAAGTCAAGTAGTTTAAGGTACTACTCTGTAAGATAACACAGAAAACAGCCAACCTAACCGAAAAGCGAAAGCTGATACGGGAACAGAGCACGGTTGGAAAGCGATGAGTTACCTAAAGACAATCGGGTACGACTGAGTCGCAATGTTAATCAGATATAAGGTATAAGTTGTGTTTACTGAACGCAAGTTTCTAATTTCGATTACGTCTCGATAGAGGAAAGTGTCTGAAACCTCTAGTACAAAGAAAGGTAAGTTATTTAATGCGACTTATCTGTTATCACCACATTTGTACAATCTG	72
PMI2138	AAAAAAGCTTATAATTATCCTTATTACTCCATGGAGTGCGCCCAGATAGGGTGTTAAGTCAAGTAGTTTAAGGTACTACTCTGTAAGATAACACAGAAAACAGCCAACCTAACCGAAAAGCGAAAGCTGATACGGGAACAGAGCACGGTTGGAAAGCGATGAGTTACCTAAAGACAATCGGGTACGACTGAGTCGCAATGTTAATCAGATATAAGGTATAAGTTGTGTTTACTGAACGCAAGTTTCTAATTTCGGTTAGTAATCGATAGAGGAAAGTGTCTGAAACCTCTAGTACAAAGAAAGGTAAGTTATGTCCATGGACTTATCTGTTATCACCACATTTGTACAATCTG	54
PMI2157	AAAAAAGCTTATAATTATCCTTACGCACCCGTATCGTGCGCCCAGATAGGGTGTTAAGTCAAGTAGTTTAAGGTACTACTCTGTAAGATAACACAGAAAACAGCCAACCTAACCGAAAAGCGAAAGCTGATACGGGAACAGAGCACGGTTGGAAAGCGATGAGTTACCTAAAGACAATCGGGTACGACTGAGTCGCAATGTTAATCAGATATAAGGTATAAGTTGTGTTTACTGAACGCAAGTTTCTAATTTCGGTTGTGCGTCGATAGAGGAAAGTGTCTGAAACCTCTAGTACAAAGAAAGGTAAGTTATTGATACGGACTTATCTGTTATCACCACATTTGTACAATCTG	276
PMI2198	AAAAAAGCTTATAATTATCCTTAAACGCCATACCAGTGCGCCCAGATAGGGTGTTAAGTCAAGTAGTTTAAGGTACTACTCTGTAAGATAACACAGAAAACAGCCAACCTAACCGAAAAGCGAAAGCTGATACGGGAACAGAGCACGGTTGGAAAGCGATGAGTTACCTAAAGACAATCGGGTACGACTGAGTCGCAATGTTAATCAGATATAAGGTATAAGTTGTGTTTACTGAACGCAAGTTTCTAATTTCGGTTGCGTTCCGATAGAGGAAAGTGTCTGAAACCTCTAGTACAAAGAAAGGTAAGTTAAGTGGTATGACTTATCTGTTATCACCACATTTGTACAATCTG	446
PMI2226	AAAAAAGCTTATAATTATCCTTACAATACCAACTGGTGCGCCCAGATAGGGTGTTAAGTCAAGTAGTTTAAGGTACTACTCTGTAAGATAACACAGAAAACAGCCAACCTAACCGAAAAGCGAAAGCTGATACGGGAACAGAGCACGGTTGGAAAGCGATGAGTTACCTAAAGACAATCGGGTACGACTGAGTCGCAATGTTAATCAGATATAAGGTATAAGTTGTGTTTACTGAACGCAAGTTTCTAATTTCGGTTTATTGTCGATAGAGGAAAGTGTCTGAAACCTCTAGTACAAAGAAAGGTAAGTTAACCAGTTGGACTTATCTGTTATCACCACATTTGTACAATCTG	189
PMI2292	AAAAAAGCTTATAATTATCCTTAGTACTCGGTGGGGTGCGCCCAGATAGGGTGTTAAGTCAAGTAGTTTAAGGTACTACTCTGTAAGATAACACAGAAAACAGCCAACCTAACCGAAAAGCGAAAGCTGATACGGGAACAGAGCACGGTTGGAAAGCGATGAGTTACCTAAAGACAATCGGGTACGACTGAGTCGCAATGTTAATCAGATATAAGGTATAAGTTGTGTTTACTGAACGCAAGTTTCTAATTTCGATTAGTACTCGATAGAGGAAAGTGTCTGAAACCTCTAGTACAAAGAAAGGTAAGTTAATCCCACCGACTTATCTGTTATCACCACATTTGTACAATCTG	363
PMI2597	AAAAAAGCTTATAATTATCCTTAGATATCGCAAATGTGCGCCCAGATAGGGTGTTAAGTCAAGTAGTTTAAGGTACTACTCTGTAAGATAACACAGAAAACAGCCAACCTAACCGAAAAGCGAAAGCTGATACGGGAACAGAGCACGGTTGGAAAGCGATGAGTTACCTAAAGACAATCGGGTACGACTGAGTCGCAATGTTAATCAGATATAAGGTATAAGTTGTGTTTACTGAACGCAAGTTTCTAATTTCGATTATATCTCGATAGAGGAAAGTGTCTGAAACCTCTAGTACAAAGAAAGGTAAGTTAGCATTTGCGACTTATCTGTTATCACCACATTTGTACAATCTG	506
PMI2649	AAAAAAGCTTATAATTATCCTTAGTGGCCATTGCGGTGCGCCCAGATAGGGTGTTAAGTCAAGTAGTTTAAGGTACTACTCTGTAAGATAACACAGAAAACAGCCAACCTAACCGAAAAGCGAAAGCTGATACGGGAACAGAGCACGGTTGGAAAGCGATGAGTTACCTAAAGACAATCGGGTACGACTGAGTCGCAATGTTAATCAGATATAAGGTATAAGTTGTGTTTACTGAACGCAAGTTTCTAATTTCGATTGCCACTCGATAGAGGAAAGTGTCTGAAACCTCTAGTACAAAGAAAGGTAAGTTAACCGCAATGACTTATCTGTTATCACCACATTTGTACAATCTG	279
PMI2954	AAAAAAGCTTATAATTATCCTTAGCGACCGATGATGTGCGCCCAGATAGGGTGTTAAGTCAAGTAGTTTAAGGTACTACTCTGTAAGATAACACAGAAAACAGCCAACCTAACCGAAAAGCGAAAGCTGATACGGGAACAGAGCACGGTTGGAAAGCGATGAGTTACCTAAAGACAATCGGGTACGACTGAGTCGCAATGTTAATCAGATATAAGGTATAAGTTGTGTTTACTGAACGCAAGTTTCTAATTTCGATTGTCGCTCGATAGAGGAAAGTGTCTGAAACCTCTAGTACAAAGAAAGGTAAGTTATCATCATCGACTTATCTGTTATCACCACATTTGTACAATCTG	45
PMI2955	AAAAAAGCTTATAATTATCCTTAAGAAACGTCGACGTGCGCCCAGATAGGGTGTTAAGTCAAGTAGTTTAAGGTACTACTCTGTAAGATAACACAGAAAACAGCCAACCTAACCGAAAAGCGAAAGCTGATACGGGAACAGAGCACGGTTGGAAAGCGATGAGTTACCTAAAGACAATCGGGTACGACTGAGTCGCAATGTTAATCAGATATAAGGTATAAGTTGTGTTTACTGAACGCAAGTTTCTAATTTCGATTTTTCTTCGATAGAGGAAAGTGTCTGAAACCTCTAGTACAAAGAAAGGTAAGTTAGGGTCGACGACTTATCTGTTATCACCACATTTGTACAATCTG	339
PMI2956	AAAAAAGCTTATAATTATCCTTAGGCCACGAAGCGGTGCGCCCAGATAGGGTGTTAAGTCAAGTAGTTTAAGGTACTACTCTGTAAGATAACACAGAAAACAGCCAACCTAACCGAAAAGCGAAAGCTGATACGGGAACAGAGCACGGTTGGAAAGCGATGAGTTACCTAAAGACAATCGGGTACGACTGAGTCGCAATGTTAATCAGATATAAGGTATAAGTTGTGTTTACTGAACGCAAGTTTCTAATTTCGATTTGGCCTCGATAGAGGAAAGTGTCTGAAACCTCTAGTACAAAGAAAGGTAAGTTATCCGCTTCGACTTATCTGTTATCACCACATTTGTACAATCTG	153
PMI2967	AAAAAAGCTTATAATTATCCTTACACCTCCAGCAAGTGCGCCCAGATAGGGTGTTAAGTCAAGTAGTTTAAGGTACTACTCTGTAAGATAACACAGAAAACAGCCAACCTAACCGAAAAGCGAAAGCTGATACGGGAACAGAGCACGGTTGGAAAGCGATGAGTTACCTAAAGACAATCGGGTACGACTGAGTCGCAATGTTAATCAGATATAAGGTATAAGTTGTGTTTACTGAACGCAAGTTTCTAATTTCGGTTAGGTGTCGATAGAGGAAAGTGTCTGAAACCTCTAGTACAAAGAAAGGTAAGTTAAATTGCTGGACTTATCTGTTATCACCACATTTGTACAATCTG	334
PMI2969	AAAAAAGCTTATAATTATCCTTAGTCGTCATTCTCGTGCGCCCAGATAGGGTGTTAAGTCAAGTAGTTTAAGGTACTACTCTGTAAGATAACACAGAAAACAGCCAACCTAACCGAAAAGCGAAAGCTGATACGGGAACAGAGCACGGTTGGAAAGCGATGAGTTACCTAAAGACAATCGGGTACGACTGAGTCGCAATGTTAATCAGATATAAGGTATAAGTTGTGTTTACTGAACGCAAGTTTCTAATTTCGATTACGACTCGATAGAGGAAAGTGTCTGAAACCTCTAGTACAAAGAAAGGTAAGTTACAGAGAATGACTTATCTGTTATCACCACATTTGTACAATCTG	252
PMI2982	AAAAAAGCTTATAATTATCCTTACCACTCCTATTTGTGCGCCCAGATAGGGTGTTAAGTCAAGTAGTTTAAGGTACTACTCTGTAAGATAACACAGAAAACAGCCAACCTAACCGAAAAGCGAAAGCTGATACGGGAACAGAGCACGGTTGGAAAGCGATGAGTTACCTAAAGACAATCGGGTACGACTGAGTCGCAATGTTAATCAGATATAAGGTATAAGTTGTGTTTACTGAACGCAAGTTTCTAATTTCGGTTAGTGGTCGATAGAGGAAAGTGTCTGAAACCTCTAGTACAAAGAAAGGTAAGTTAGCAAATAGGACTTATCTGTTATCACCACATTTGTACAATCTG	228
PMI3099	AAAAAAGCTTATAATTATCCTTACTTTTCCATGCCGTGCGCCCAGATAGGGTGTTAAGTCAAGTAGTTTAAGGTACTACTCTGTAAGATAACACAGAAAACAGCCAACCTAACCGAAAAGCGAAAGCTGATACGGGAACAGAGCACGGTTGGAAAGCGATGAGTTACCTAAAGACAATCGGGTACGACTGAGTCGCAATGTTAATCAGATATAAGGTATAAGTTGTGTTTACTGAACGCAAGTTTCTAATTTCGGTTAAAAGTCGATAGAGGAAAGTGTCTGAAACCTCTAGTACAAAGAAAGGTAAGTTACTGGCATGGACTTATCTGTTATCACCACATTTGTACAATCTG	133
PMI3515	AAAAAAGCTTATAATTATCCTTATTGGCCGCCGTTGTGCGCCCAGATAGGGTGTTAAGTCAAGTAGTTTAAGGTACTACTCTGTAAGATAACACAGAAAACAGCCAACCTAACCGAAAAGCGAAAGCTGATACGGGAACAGAGCACGGTTGGAAAGCGATGAGTTACCTAAAGACAATCGGGTACGACTGAGTCGCAATGTTAATCAGATATAAGGTATAAGTTGTGTTTACTGAACGCAAGTTTCTAATTTCGGTTGCCAATCGATAGAGGAAAGTGTCTGAAACCTCTAGTACAAAGAAAGGTAAGTTAGGAACGGCGACTTATCTGTTATCACCACATTTGTACAATCTG	218
PMI3614	AAAAAAGCTTATAATTATCCTTACATGTCCATTTAGTGCGCCCAGATAGGGTGTTAAGTCAAGTAGTTTAAGGTACTACTCTGTAAGATAACACAGAAAACAGCCAACCTAACCGAAAAGCGAAAGCTGATACGGGAACAGAGCACGGTTGGAAAGCGATGAGTTACCTAAAGACAATCGGGTACGACTGAGTCGCAATGTTAATCAGATATAAGGTATAAGTTGTGTTTACTGAACGCAAGTTTCTAATTTCGGTTACATGTCGATAGAGGAAAGTGTCTGAAACCTCTAGTACAAAGAAAGGTAAGTTACGTAAATGGACTTATCTGTTATCACCACATTTGTACAATCTG	202
PMI3615	AAAAAAGCTTATAATTATCCTTACTCGCCATCAGTGTGCGCCCAGATAGGGTGTTAAGTCAAGTAGTTTAAGGTACTACTCTGTAAGATAACACAGAAAACAGCCAACCTAACCGAAAAGCGAAAGCTGATACGGGAACAGAGCACGGTTGGAAAGCGATGAGTTACCTAAAGACAATCGGGTACGACTGAGTCGCAATGTTAATCAGATATAAGGTATAAGTTGTGTTTACTGAACGCAAGTTTCTAATTTCGGTTGCGAGTCGATAGAGGAAAGTGTCTGAAACCTCTAGTACAAAGAAAGGTAAGTTACCACTGATGACTTATCTGTTATCACCACATTTGTACAATCTG	455
PMI3616	AAAAAAGCTTATAATTATCCTTAGTCAACATAATAGTGCGCCCAGATAGGGTGTTAAGTCAAGTAGTTTAAGGTACTACTCTGTAAGATAACACAGAAAACAGCCAACCTAACCGAAAAGCGAAAGCTGATACGGGAACAGAGCACGGTTGGAAAGCGATGAGTTACCTAAAGACAATCGGGTACGACTGAGTCGCAATGTTAATCAGATATAAGGTATAAGTTGTGTTTACTGAACGCAAGTTTCTAATTTCGATTTTGACTCGATAGAGGAAAGTGTCTGAAACCTCTAGTACAAAGAAAGGTAAGTTAATTATTATGACTTATCTGTTATCACCACATTTGTACAATCTG	198
PMI3617	AAAAAAGCTTATAATTATCCTTAATTGCCATGGCAGTGCGCCCAGATAGGGTGTTAAGTCAAGTAGTTTAAGGTACTACTCTGTAAGATAACACAGAAAACAGCCAACCTAACCGAAAAGCGAAAGCTGATACGGGAACAGAGCACGGTTGGAAAGCGATGAGTTACCTAAAGACAATCGGGTACGACTGAGTCGCAATGTTAATCAGATATAAGGTATAAGTTGTGTTTACTGAACGCAAGTTTCTAATTTCGGTTGCAATCCGATAGAGGAAAGTGTCTGAAACCTCTAGTACAAAGAAAGGTAAGTTACTTGCCATGACTTATCTGTTATCACCACATTTGTACAATCTG	26
PMI3705	AAAAAAGCTTATAATTATCCTTACTTGCCCTGTCAGTGCGCCCAGATAGGGTGTTAAGTCAAGTAGTTTAAGGTACTACTCTGTAAGATAACACAGAAAACAGCCAACCTAACCGAAAAGCGAAAGCTGATACGGGAACAGAGCACGGTTGGAAAGCGATGAGTTACCTAAAGACAATCGGGTACGACTGAGTCGCAATGTTAATCAGATATAAGGTATAAGTTGTGTTTACTGAACGCAAGTTTCTAATTTCGGTTGCAAGTCGATAGAGGAAAGTGTCTGAAACCTCTAGTACAAAGAAAGGTAAGTTATATGACAGGACTTATCTGTTATCACCACATTTGTACAATCTG	295
aLocation of targetron insertion, in nucleotides, from the predicted start of the open reading frame (5′ end).

### Sheet: S5 Primers
Supplemental Table S5. Primers used in this study.
Primer	Sequence	Notes
TA_Adaptor_Top	/5Phos/CTCACCGCTCTTGTAGSNNNNNNNNTCAGGTGCBDCTGTCTCTTATACACATCTCCGAG*C	Green sequence was modified for P. mirabilis GC content.
TA_Adaptor_Bottom	CTACAAGAGCGGTGAGT
Transposon_Enrich_Rev	GTGACTGGAGTTCAGACGTGTGCTCTTCCGATCTGCTCGGAGATGTGTATAAGAGACAGHVGCACCTG*A	Green sequence was modified for P. mirabilis GC content.
Targetron_Enrich_For	ACACTCTTTCCCTACACGACGCTCTTCCGATCTAGATGTGTATAAGAGACAGNNNAACGAACAATAACAGAGCC*G	Sequence reading out from the 3' end of the targetron is underlined.
