## Supplementary material for "Selective Sugar Transport Supports *Proteus mirabilis* Fitness in the Urinary Tract": Dataset S1

### Sheet: Stats
Supplemental Dataset S2. Group 2 In-seq EdgeR outputs
This first tab is a summary of the next four tabs, containing data for urine, kidney, bladder and input-spiral sequencing outputs, respectively.
The last tab contains definitions for the terms in Dataset S2.
	U.logFC	U.logCPM	U.PValue	K.logFC	K.logCPM	K.PValue	B.logFC	B.logCPM	B.PValue	I.logFC	I.logCPM	I.PValue
Gp2.PMI0291	0.415433	12.8177	0.775838	0.505816	12.0631	0.926676	2.02801	14.3081	0.930822	0.145666	14.1934	0.964596
Gp2.PMI0455	1.96613	14.6869	0.940564	-0.0109418	11.9455	0.684659	1.36464	14.0228	0.856625	0.166038	14.5483	0.959647
Gp2.PMI1775	1.53076	14.0479	0.85641	0.685725	12.3863	0.963527	5.08584	17.4978	0.615156	0.164084	14.3371	0.960123
Gp2.PMI1776	1.23697	-0.536137	1	0	-1.1324	1	0	-0.429812	1	-3.40912	0.134027	1
Gp2.PMI1777	-0.00713293	12.4728	0.653047	-0.669468	11.0406	0.463463	0.0853019	12.4847	0.579869	-0.089912	14.3646	0.978142
Gp2.PMI1828	-2.09871	10.5404	0.137734	-3.58447	8.83883	0.0108607	-3.26062	9.65523	0.0433387	0.89753	13.8288	0.785665
Gp2.PMI1829	0.501989	12.9133	0.795211	-1.37062	10.3993	0.254603	-3.48767	9.58956	0.0326279	0.786891	13.9372	0.8113
Gp2.PMI1830	-0.608836	12.0117	0.463363	-2.23843	9.86421	0.0713013	0.983309	13.4369	0.780057	1.25082	13.9196	0.706234
Gp2.PMI1935	3.35986	15.8698	0.772192	0.914143	12.6207	0.902363	1.78857	14.2417	0.898102	0.048831	14.4091	0.988131
Gp2.PMI1946	-0.707645	12.036	0.440022	-1.50868	10.5368	0.221954	0.812825	13.3861	0.852777	0.058008	14.4985	0.985899
Gp2.PMI2101	1.25727	13.7647	0.982909	0.835645	12.5129	0.985271	2.56296	14.9718	0.705444	0.349443	14.2362	0.915253
Gp2.PMI2135	2.91503	15.2577	0.731482	7.08214	18.5568	0.588269	3.02159	15.2883	0.701466	0.184493	14.1733	0.95517
Gp2.PMI2136	3.74054	16.1319	0.80408	4.71122	16.2437	0.663384	2.90081	15.2228	0.769032	0.407226	14.1276	0.901338
Gp2.PMI2137	3.39962	16.2912	0.801785	1.12153	13.2019	0.925118	-0.649084	12.302	0.446124	0.374182	14.6402	0.909288
Gp2.PMI2138	2.03392	14.8146	0.857704	8.21914	20.1207	0.620479	5.63915	18.3233	0.652935	0.407002	14.5008	0.90139
Gp2.PMI2157	1.66411	14.1961	0.891146	1.38567	13.0766	0.796217	5.30847	17.7377	0.665684	0.275876	14.3032	0.933025
Gp2.PMI2226	0.464557	12.8941	0.90206	1.36089	12.9119	0.721153	0.273191	12.6373	0.675944	0.0331028	14.2777	0.991957
Gp2.PMI2292	7.47601	20.1372	0.670444	-0.234748	11.704	0.633282	2.69583	15.2962	0.871992	0.356088	14.4262	0.91365
Gp2.PMI2954	5.52136	18.3951	0.673434	7.89075	19.9067	0.687407	5.45035	18.2492	0.643529	0.710822	14.4923	0.8291
Gp2.PMI2955	3.85777	17.0157	0.721111	0.227967	12.6219	0.849517	1.06913	14.1906	0.898594	0.274192	14.9534	0.93343
Gp2.PMI2956	4.47655	17.2361	0.812234	1.77041	13.7043	0.889565	1.91174	14.6173	0.915499	0.420699	14.4928	0.898098
Gp2.PMI2982	0.379742	12.8033	0.75638	-1.18993	10.5561	0.309929	0.977386	13.3019	0.794048	0.318449	14.1336	0.922734
Gp2.PMI3099	-0.0195126	12.7954	0.678649	0.157276	12.1252	0.800375	-0.25593	12.5003	0.536295	0.194457	14.5593	0.952751
Gp2.PMI3515	3.1884	16.0045	0.80847	7.50982	19.4598	0.719262	3.0778	15.8196	0.945639	0.401628	14.5513	0.902682

### Sheet: EdgeR_Gp2_urineVsInput
	Raw_8878-SK-33	Raw_8878-SK-34	Raw_8878-SK-35	Raw_8878-SK-36	Raw_8878-SK-37	Raw_8878-SK-38	Raw_8878-SK-39	Raw_8878-SK-40	Raw_8878-SK-41	Raw_8878-SK-42	Raw_8878-SK-43	Raw_8878-SK-44	Raw_8878-SK-45	Raw_8878-SK-46	Raw_8878-SK-47	Raw_8878-SK-78	log2CPM_8878-SK-33	log2CPM_8878-SK-34	log2CPM_8878-SK-35	log2CPM_8878-SK-36	log2CPM_8878-SK-37	log2CPM_8878-SK-38	log2CPM_8878-SK-39	log2CPM_8878-SK-40	log2CPM_8878-SK-41	log2CPM_8878-SK-42	log2CPM_8878-SK-43	log2CPM_8878-SK-44	log2CPM_8878-SK-45	log2CPM_8878-SK-46	log2CPM_8878-SK-47	log2CPM_8878-SK-78	twd	logFC	logCPM	PValue
Gp2.PMI0291	1580	37	2697	24829	654	66	27	58026	25	716	32795	36230	34	51345	48927	52623	15.0157	10.3523	13.4498	12.3965	12.6871	5.828	9.13198	14.4452	3.01263	9.54738	11.9278	12.7136	4.65552	13.4554	12.7442	12.425	2.21981	0.415433	12.8177	0.775838
Gp2.PMI0455	127	27	72459	39848	686	138	202	8868	201214	3785	76156	26992	370	122	66599	67754	11.379	9.89801	18.1975	13.0789	12.756	6.88356	12.0339	11.7354	15.8671	11.9486	13.1432	12.289	8.06553	4.77253	13.1891	12.7896	2.98463	1.96613	14.6869	0.940564
Gp2.PMI1775	48	49	97	37166	605	429	2458	50173	18938	4029	55467	159974	134264	120544	53207	58489	9.97581	10.7574	8.65483	12.9784	12.5747	8.51452	15.6387	14.2354	12.4578	12.0387	12.6859	14.8561	16.5654	14.6866	12.8652	12.5775	1.9362	1.53076	14.0479	0.85641
Gp2.PMI1776	0	0	0	1	0	0	0	0	1	0	0	0	0	0	0	0	-0.633493	-0.633493	-0.633493	-0.214686	-0.633493	-0.633493	-0.633493	-0.633493	-0.0867492	-0.633493	-0.633493	-0.633493	-0.633493	-0.633493	-0.633493	-0.633493	2.24098	1.23697	-0.536137	1
Gp2.PMI1777	3	29	35	45265	598	214	72	7332	94215	1747	114560	13794	43	36182	69195	54654	5.98959	10.001	7.18829	13.2628	12.5579	7.5137	10.546	11.4611	14.7724	10.8335	13.7322	11.3207	4.98658	12.9505	13.2442	12.4796	2.14976	-0.00713293	12.4728	0.653047
Gp2.PMI1828	1	3	4	6962	122	13	42	18161	71	876	32532	1908	86	17	18081	50636	4.43361	6.73586	4.10759	10.5625	10.2653	3.54929	9.76881	12.7695	4.44186	9.83812	11.9162	8.46903	5.97183	2.12545	11.3083	12.3695	2.62002	-2.09871	10.5404	0.137734
Gp2.PMI1829	3	12	17090	14933	153	21204	17	926	20227	3037	16723	2259	624	27040	35530	53107	5.98959	8.7293	16.1135	11.6631	10.5918	14.1392	8.46553	8.47825	12.5528	11.631	10.9564	8.71225	8.81814	12.5303	12.2827	12.4382	2.27616	0.501989	12.9133	0.795211
Gp2.PMI1830	0	18	77	5823	175	63	58	24028	2805	1530	9423	103122	36	88784	23858	58350	-0.633493	9.31353	8.32231	10.3048	10.7855	5.76166	10.2342	13.1733	9.70357	10.6422	10.1292	14.2226	4.73593	14.2454	11.7082	12.574	2.4601	-0.608836	12.0117	0.463363
Gp2.PMI1935	138	23117	70	44561	794	140	68	92240	7439	2933	62404	24774	25333	137797	86410	59159	11.4988	19.6388	8.18509	13.2402	12.9669	6.90421	10.4636	15.1139	11.11	11.5808	12.8559	12.1653	14.1595	14.8796	13.5647	12.5939	3.48331	3.35986	15.8698	0.772192
Gp2.PMI1946	13	21	35	45611	427	110	38	10425	3539	11864	80641	39474	159	78	70161	63138	8.09377	9.53572	7.18829	13.2738	12.0721	6.5584	9.62454	11.9688	10.0387	13.5967	13.2257	12.8373	6.85163	4.14627	13.2642	12.6878	2.15989	-0.707645	12.036	0.440022
Gp2.PMI2101	98	25	82	34707	749	4624	143	1014	471	2699	128388	196747	163465	42863	62961	57825	11.0051	9.78706	8.4129	12.8796	12.8827	11.9423	11.5356	8.60899	7.13489	11.4609	13.8966	15.1546	16.8493	13.1949	13.108	12.561	2.21114	1.25727	13.7647	0.982909
Gp2.PMI2135	2724	90	103679	37462	622	12859	107	13448	9398	41324	55283	23053	278	161190	42447	52560	15.8014	11.6343	18.7144	12.9898	12.6147	13.4177	11.1173	12.3361	11.4471	15.397	12.6811	12.0614	7.65424	15.1058	12.5393	12.4233	2.80877	2.91503	15.2577	0.731482
Gp2.PMI2136	204	24950	20	25614	718	227	403	1715	11181	200952	25074	66313	194	16628	26559	54573	12.0626	19.7489	6.38571	12.4414	12.8218	7.59849	13.0302	9.36617	11.6977	17.6788	11.5406	13.5856	7.13721	11.8289	11.8629	12.4775	4.08764	3.74054	16.1319	0.80408
Gp2.PMI2137	1973	101	269710	49056	810	105	107	7355	25274	4260	78672	32614	52943	43883	86106	77087	15.3361	11.8006	20.0937	13.3788	12.9957	6.49176	11.1173	11.4656	12.8742	12.1192	13.19	12.5619	15.2229	13.2288	13.5597	12.9757	3.72386	3.39962	16.2912	0.801785
Gp2.PMI2138	111	160	36	75245	1112	64991	3638	5232	26075	237082	138966	6347	1592	15555	54372	70680	11.1847	12.4642	7.22875	13.9959	13.4528	15.7551	16.2044	10.9744	12.9192	17.9174	14.0108	10.2012	10.1681	11.7327	12.8965	12.8506	2.5632	2.03392	14.8146	0.857704
Gp2.PMI2157	86	40	20	15510	392	452	4261	223375	57680	6074	10409	57628	63706	107618	27501	59212	10.8167	10.4647	6.38571	11.7178	11.9487	8.58973	16.4324	16.3899	14.0645	12.6309	10.2727	13.3831	15.4898	14.523	11.9132	12.5952	2.28141	1.66411	14.1961	0.891146
Gp2.PMI2226	307	30	7124	40951	664	66	55	18931	18859	6662	52008	28146	18004	38879	68352	53722	12.6522	10.0499	14.8511	13.1183	12.709	5.828	10.1576	12.8294	12.4518	12.7642	12.593	12.3494	13.6668	13.0542	13.2266	12.4548	1.40696	0.464557	12.8941	0.90206
Gp2.PMI2292	89	519213	5180	38555	533	118	101	29854	77184	4552	88300	18296	11791	529	54250	66097	10.8662	24.1281	14.3914	13.0313	12.392	6.65901	11.0341	13.4865	14.4847	12.2148	13.3566	11.7281	13.0562	6.8625	12.8932	12.7539	6.15354	7.47601	20.1372	0.670444
Gp2.PMI2954	35	139330	47	40941	931	351330	4792	133679	2285	14205	38638	71314	94377	35613	66545	76510	9.52047	22.2303	7.61196	13.1179	13.1965	18.1896	16.6019	15.6492	9.40802	13.8565	12.1643	13.6905	16.0568	12.9276	13.1879	12.9649	4.66697	5.52136	18.3951	0.673434
Gp2.PMI2955	295	203	416595	64666	1112	27649	318	4645	100278	19328	175534	119419	228744	173339	110793	92876	12.5946	12.8076	20.7209	13.7774	13.4528	14.5221	12.6885	10.8028	14.8623	14.3008	14.3478	14.4343	17.3341	15.2106	13.9233	13.2445	3.61519	3.85777	17.0157	0.721111
Gp2.PMI2956	13	66254	53	37966	773	151	189	43436	1183	4575	110039	6799	17798	217360	42822	70579	8.09377	21.1579	7.78476	13.0091	12.9282	7.01276	11.9379	14.0274	8.45955	12.2221	13.6741	10.3004	13.6502	15.5371	12.552	12.8485	4.89195	4.47655	17.2361	0.812234
Gp2.PMI2982	18	9	10	22804	375	7142	53	1688	47057	1881	6613	53676	80408	66	47698	53346	8.56231	8.31499	5.39678	12.2738	11.8848	12.5694	10.1042	9.3433	13.7709	10.9401	9.61865	13.2806	15.8257	3.91478	12.7075	12.4447	2.30556	0.379742	12.8033	0.75638
Gp2.PMI3099	7	71	43	52064	887	158	128	3718	78312	1232	98767	21789	12175	86661	79460	68904	7.2036	11.2923	7.48408	13.4646	13.1267	7.07782	11.3758	10.4817	14.5057	10.3298	13.5182	11.9801	13.1024	14.2105	13.4438	12.8139	1.75647	-0.0195126	12.7954	0.678649
Gp2.PMI3515	38184	74	90	36700	847	190463	730	24252	25792	9899	41552	37787	315	283	52954	73082	19.6106	11.352	8.54695	12.9602	13.0601	17.3063	13.8872	13.1867	12.9034	13.3355	12.2692	12.7743	7.83396	5.96697	12.8583	12.8988	3.55148	3.1884	16.0045	0.80847

### Sheet: EdgeR_Gp2_kidneyVsInput
	Raw_8878-SK-48	Raw_8878-SK-49	Raw_8878-SK-50	Raw_8878-SK-51	Raw_8878-SK-52	Raw_8878-SK-53	Raw_8878-SK-54	Raw_8878-SK-55	Raw_8878-SK-56	Raw_8878-SK-57	Raw_8878-SK-58	Raw_8878-SK-59	Raw_8878-SK-78	log2CPM_8878-SK-48	log2CPM_8878-SK-49	log2CPM_8878-SK-50	log2CPM_8878-SK-51	log2CPM_8878-SK-52	log2CPM_8878-SK-53	log2CPM_8878-SK-54	log2CPM_8878-SK-55	log2CPM_8878-SK-56	log2CPM_8878-SK-57	log2CPM_8878-SK-58	log2CPM_8878-SK-59	log2CPM_8878-SK-78	twd	logFC	logCPM	PValue
Gp2.PMI0291	3991	247	74	1561	49	54	45503	27	41008	23118	39313	128727	52623	11.9154	9.35626	10.7969	8.69061	10.5812	6.82207	12.7994	10.735	13.52	11.4604	12.2695	13.9499	11.5912	1.38698	0.505816	12.0631	0.926676
Gp2.PMI0455	3700	6602	223	14033	38	645	1701	34	3022	92234	529	71	67754	11.8062	14.0956	12.3881	11.8575	10.2145	10.395	8.06028	11.0675	9.75834	13.4565	6.0636	3.19912	11.9558	1.81308	-0.0109418	11.9455	0.684659
Gp2.PMI1775	3751	572	386	4326	85	1553	53253	30	327	80448	74014	124086	58489	11.826	10.5672	13.1796	10.1602	11.3757	11.6624	13.0263	10.8869	6.55645	13.2593	13.1822	13.8969	11.7437	1.20446	0.685725	12.3863	0.963527
Gp2.PMI1776	0	0	0	0	0	0	0	0	0	0	0	0	0	-1.1324	-1.1324	-1.1324	-1.1324	-1.1324	-1.1324	-1.1324	-1.1324	-1.1324	-1.1324	-1.1324	-1.1324	-1.1324	1.74284	0	-1.1324	1
Gp2.PMI1777	1384	642	44	22	31	105	1307	40	1242	591	42789	84137	54654	10.3879	10.7337	10.0471	2.64912	9.92091	7.7786	7.6809	11.3019	8.47659	6.17954	12.3917	13.3364	11.6459	1.88178	-0.669468	11.0406	0.463463
Gp2.PMI1828	110	541	0	2495	6	44	1235	2	294	445	65	4	50636	6.74027	10.4868	-1.1324	9.36658	7.5545	6.52794	7.59934	6.9849	6.40376	5.77317	3.10742	-0.0772448	11.5357	2.10594	-3.58447	8.83883	0.0108607
Gp2.PMI1829	622	2079	13	2252	13	27	5437	9	110	748	14190	29296	53107	9.23461	12.4287	8.28958	9.21886	8.66809	5.82788	9.73501	9.15078	4.99839	6.51752	10.7996	11.8145	11.6044	1.72561	-1.37062	10.3993	0.254603
Gp2.PMI1830	576	271	9	1584	13	576	837	7	2615	1716	28688	85	58350	9.12385	9.48996	7.76	8.71169	8.66809	10.2318	7.03974	8.78854	9.54976	7.7114	11.8149	3.44692	11.7402	1.48342	-2.23843	9.86421	0.0713013
Gp2.PMI1935	8730	459	137	2033	154	62	164760	55	4678	45169	42768	150086	59159	13.0446	10.2498	11.6853	9.07138	12.233	7.02063	14.6557	11.7612	10.3885	12.4266	12.391	14.1713	11.7601	1.31602	0.914143	12.6207	0.902363
Gp2.PMI1946	2718	725	39	9347	14	22	1882	15	9558	25077	811	17	63138	11.3613	10.9091	9.87314	11.2713	8.77489	5.53505	8.20593	9.88728	11.419	11.5777	6.67661	1.34819	11.854	1.74772	-1.50868	10.5368	0.221954
Gp2.PMI2101	3490	1594	182	31370	80	191	1596	68	62966	211329	8240	242	57825	11.722	12.0455	12.095	13.0179	11.2882	8.64043	7.96852	12.0673	14.1386	14.6526	10.0157	4.9167	11.7272	1.55892	0.835645	12.5129	0.985271
Gp2.PMI2135	79073	23440	194046	12868	231	132	508	2419	238	38279	128694	187995	52560	16.2237	15.9236	22.1531	11.7325	12.8179	8.10814	6.32258	17.2199	6.10073	12.1878	13.9802	14.4962	11.5895	5.14563	7.08214	18.5568	0.588269
Gp2.PMI2136	1322	506	369	524292	451	186	1724	12487	90451	157936	16139	46624	54573	10.3218	10.3904	13.1146	17.0808	13.7831	8.60221	8.07963	19.5878	14.6612	14.2324	10.9852	12.4848	11.6437	3.9774	4.71122	16.2437	0.663384
Gp2.PMI2137	50651	985	120	30209	56	3648	3534	30	55259	96864	52111	76857	77087	15.5811	11.3511	11.4942	12.9635	10.7738	12.8943	9.11392	10.8869	13.9503	13.5272	12.676	13.2058	12.142	1.72128	1.12153	13.2019	0.925118
Gp2.PMI2138	5499	810	505894	30326	367	17751	1917	39649	265744	15672	71650	37550	70680	12.3778	11.069	23.5355	12.9691	13.4857	15.177	8.23247	21.2547	16.216	10.8997	13.1354	12.1725	12.0168	6.2399	8.21914	20.1207	0.620479
Gp2.PMI2157	1027	436	182	806	226	8973	191076	77	14232	227157	65312	12420	59212	9.95763	10.1756	12.095	7.73848	12.7863	14.1928	14.8695	12.2466	11.9933	14.7568	13.0017	10.5767	11.7614	1.52127	1.38567	13.0766	0.796217
Gp2.PMI2226	16346	862	100	52411	83	65	191276	63	12646	23348	58044	99380	53722	13.9494	11.1587	11.2312	13.7584	11.3413	7.08857	14.871	11.9571	11.8229	11.4747	12.8316	13.5766	11.621	1.23547	1.36089	12.9119	0.721153
Gp2.PMI2292	807	900	36	9862	40	1558	1424	23	60953	24403	38506	11195	66097	9.61001	11.2209	9.75772	11.3487	10.2885	11.667	7.80433	10.5037	14.0917	11.5384	12.2395	10.4269	11.9201	1.33275	-0.234748	11.704	0.633282
Gp2.PMI2954	3508	363	420	26141	406403	8831	105259	133	1185	36053	17403	153	76510	11.7294	9.9114	13.3013	12.7549	23.5986	14.1698	14.0093	13.0351	8.4089	12.1014	11.094	4.26784	12.1311	6.70563	7.89075	19.9067	0.687407
Gp2.PMI2955	3442	11084	67	20831	91	2039	3387	61	1800	30890	66111	102291	92876	11.702	14.8431	10.6535	12.4273	11.4741	12.0552	9.05268	11.9106	9.01135	11.8784	13.0193	13.6182	12.4107	1.16151	0.227967	12.6219	0.849517
Gp2.PMI2956	2464	661	240	43084	166	219	171879	128	250434	4841	195966	85257	70579	11.2198	10.7758	12.494	13.4757	12.3412	8.83758	14.7167	12.9798	16.1304	9.20563	14.5869	13.3555	12.0147	2.43831	1.77041	13.7043	0.889565
Gp2.PMI2982	3479	2175	11	9426	15	102	3268	4	460	23309	750	20	53346	11.7174	12.4938	8.04895	11.2835	8.87432	7.73687	9.00112	7.9823	7.04677	11.4723	6.56432	1.54335	11.6109	1.9008	-1.18993	10.5561	0.309929
Gp2.PMI3099	3010	502	59	53434	48	344	1835	40	21948	4800	69913	110083	68904	11.5085	10.3789	10.4701	13.7863	10.5514	9.48854	8.1695	11.3019	12.6182	9.19336	13.0999	13.7242	11.9801	1.29168	0.157276	12.1252	0.800375
Gp2.PMI3515	412844	615	175	8311	286356	2621	377	79	997	12320	203	76	73082	18.608	10.6717	12.0384	11.1019	23.0935	12.4174	5.89517	12.2836	8.16004	10.5526	4.69753	3.29258	12.065	6.75294	7.50982	19.4598	0.719262

### Sheet: EdgeR_Gp2_bladderVsInput
	Raw_8878-SK-60	Raw_8878-SK-61	Raw_8878-SK-62	Raw_8878-SK-63	Raw_8878-SK-64	Raw_8878-SK-65	Raw_8878-SK-66	Raw_8878-SK-67	Raw_8878-SK-68	Raw_8878-SK-69	Raw_8878-SK-70	Raw_8878-SK-71	Raw_8878-SK-72	Raw_8878-SK-73	Raw_8878-SK-74	Raw_8878-SK-78	log2CPM_8878-SK-60	log2CPM_8878-SK-61	log2CPM_8878-SK-62	log2CPM_8878-SK-63	log2CPM_8878-SK-64	log2CPM_8878-SK-65	log2CPM_8878-SK-66	log2CPM_8878-SK-67	log2CPM_8878-SK-68	log2CPM_8878-SK-69	log2CPM_8878-SK-70	log2CPM_8878-SK-71	log2CPM_8878-SK-72	log2CPM_8878-SK-73	log2CPM_8878-SK-74	log2CPM_8878-SK-78	twd	logFC	logCPM	PValue
Gp2.PMI0291	1410	23	78	97	62	11702	34	22420	168	67	59485	13147	30	22444	49231	52623	12.5359	4.52734	5.02863	7.03099	5.18859	11.9226	9.13213	17.9124	5.53012	7.50347	13.8983	11.3907	3.42261	11.7361	15.304	12.35	4.12006	2.02801	14.3081	0.930822
Gp2.PMI0455	266	29	3849	150672	98	9351	102	75	20465	4779	50826	21470	576	11	16020	67754	10.1304	4.85212	10.621	17.6239	5.83827	11.5991	10.7158	9.69	12.4355	13.654	13.6714	12.0982	7.58771	1.27134	13.6843	12.7145	3.64649	1.36464	14.0228	0.856625
Gp2.PMI1775	335	1798	324379	37429	22453	82643	134478	425	4952	2746	413	206173	218117	81445	453058	58489	10.463	10.7694	17.0174	15.6148	13.6594	14.7425	21.0798	12.1914	10.389	12.8547	6.73809	15.3614	16.147	13.5953	18.506	12.5024	3.90428	5.08584	17.4978	0.615156
Gp2.PMI1776	0	0	0	0	0	0	0	0	0	0	0	0	0	0	0	0	-0.429812	-0.429812	-0.429812	-0.429812	-0.429812	-0.429812	-0.429812	-0.429812	-0.429812	-0.429812	-0.429812	-0.429812	-0.429812	-0.429812	-0.429812	-0.429812	3.2093	0	-0.429812	1
Gp2.PMI1777	272	21	48	20	49880	7754	2504	31	16	975	32	3786	2032	52885	35	54654	10.1626	4.40051	4.34855	4.78419	14.8109	11.329	15.3328	8.41721	2.34272	11.3611	3.16285	9.59573	9.40248	12.9724	4.88272	12.4046	3.80517	0.0853019	12.4847	0.579869
Gp2.PMI1828	413	1789	3	378	7	2932	24	125	3	347	0	646	56	252	14	50636	10.7648	10.7621	0.977641	8.98722	2.2558	9.92665	8.63042	10.4264	0.636243	9.8714	-0.429812	7.05137	4.27594	5.28669	3.61425	12.2944	3.46837	-3.26062	9.65523	0.0433387
Gp2.PMI1829	441	6	17	6	3	12	11	36	1	251	12	1249	1113	20630	172	53107	10.8594	2.71467	2.94387	3.13519	1.30513	2.23957	7.50808	8.63251	0.0186307	9.40459	1.9345	7.99864	8.53534	11.6145	7.1505	12.3632	3.55517	-3.48767	9.58956	0.0326279
Gp2.PMI1830	232	61	139	58004	53890	5817	121	101	107	645	2379	264915	105	1089	26	58350	9.93327	5.90529	5.8477	16.2467	14.9225	10.9145	10.9622	10.1191	4.89243	10.7652	9.25591	15.7231	5.15679	7.37696	4.46639	12.499	3.63651	0.983309	13.4369	0.780057
Gp2.PMI1935	1236	1916	12956	94	261442	4393	265	343	8709	954	62889	41565	83596	232191	47083	59159	12.3459	10.861	12.3716	6.98593	17.2009	10.5096	12.0928	11.8822	11.2032	11.3297	13.9786	13.0511	14.7634	15.1067	15.2396	12.5188	2.48299	1.78857	14.2417	0.898102
Gp2.PMI1946	398	1823	206696	81	49837	29580	90	531	2826	2160	17901	59016	961	4419	8332	63138	10.7115	10.7893	16.3672	6.77254	14.8097	13.2603	10.5353	12.5126	9.58039	12.5085	12.166	13.5568	8.32395	9.39281	12.7413	12.6127	2.52673	0.812825	13.3861	0.852777
Gp2.PMI2101	593	3091	40883	201	72014	235265	300	291	118330	221	36786	280777	89290	191932	243363	57825	11.2865	11.5508	14.0293	8.07788	15.3407	16.2518	12.2718	11.6451	14.9669	9.22116	13.205	15.807	14.8585	14.832	17.6094	12.4859	2.34464	2.56296	14.9718	0.705444
Gp2.PMI2135	200	25500	209011	128700	270	133618	147	814	99547	78740	254	41347	84650	77436	9544	52560	9.71933	14.5948	16.3833	17.3965	7.28841	15.4357	11.2429	13.1289	14.7176	17.6963	6.04304	13.0435	14.7815	13.5225	12.9372	12.3482	2.74621	3.02159	15.2883	0.701466
Gp2.PMI2136	6445	13148	157744	21583	39108	137	288	1063	221812	120115	166819	23220	1061	13769	53	54573	14.7282	13.6392	15.9773	14.8205	14.4599	5.52929	12.2129	13.5139	15.8734	18.3055	15.386	12.2112	8.46645	11.0314	5.46898	12.4025	3.00751	2.90081	15.2228	0.769032
Gp2.PMI2137	243	51	63	329	39	4100	221	800	51	1969	42811	9872	55799	115075	4130	77087	10.0001	5.65048	4.7283	8.78723	4.53701	10.4101	11.831	13.1039	3.86245	12.3749	13.4238	10.9775	14.1802	14.094	11.7289	12.9007	2.80825	-0.649084	12.302	0.446124
Gp2.PMI2138	1162	2161	40040	525268	902	161892	194964	1910	280296	390556	359694	2400	433	17626	155	70680	12.2568	11.0346	13.9993	19.4256	9.02377	15.7126	21.6156	14.3593	16.211	20.0066	16.4944	8.93889	7.17785	11.3875	7.00118	12.7755	4.59708	5.63915	18.3233	0.652935
Gp2.PMI2157	1507	221	31059	706	193911	81587	194829	735	5363	698	21142	61633	173925	195111	5278	59212	12.6318	7.74946	13.6328	9.88752	16.7698	14.724	21.6146	12.9816	10.504	10.8791	12.406	13.6194	15.8203	14.8557	12.0827	12.5201	4.43828	5.30847	17.7377	0.665684
Gp2.PMI2226	605	1287	39091	46	45695	1490	97	1536	43	2771	69	76290	5962	41714	29	53722	11.3154	10.2872	13.9647	5.96369	14.6845	8.95114	10.6433	14.0449	3.62992	12.8678	4.20578	13.9272	10.9543	12.6301	4.61891	12.3798	2.9134	0.273191	12.6373	0.675944
Gp2.PMI2292	534	537740	699	344	55657	8738	334	242	105787	827	110663	10279	12853	21012	522	66097	11.1354	18.9931	8.16293	8.85145	14.969	11.5013	12.4267	11.3791	14.8053	11.1237	14.7939	11.0358	12.0623	11.641	8.74707	12.6788	3.44179	2.69583	15.2962	0.871992
Gp2.PMI2954	566	65666	127280	5707	34962	45024	281806	1141	124768	4143	232	55298	93935	64723	75582	76510	11.2193	15.9594	15.6677	12.9015	14.2983	13.8664	22.1471	13.616	15.0434	13.448	5.91387	13.4629	14.9316	13.2638	15.9224	12.8899	4.38061	5.45035	18.2492	0.643529
Gp2.PMI2955	8209	34810	9205	113	99147	13701	196	615	127	1029	17184	45121	231479	344884	181	92876	15.0772	15.0438	11.8785	7.25009	15.802	12.1501	11.6578	12.7245	5.13396	11.4389	12.107	13.1695	16.2327	15.6775	7.2237	13.1695	2.6877	1.06913	14.1906	0.898594
Gp2.PMI2956	1568	171303	27820	128	330	95273	5664	225	182	1895	197402	1815	25945	78622	7746	70579	12.6891	17.3428	13.474	7.42909	7.57667	14.9477	16.5104	11.2741	5.64382	12.3197	15.6288	8.53653	13.0755	13.5444	12.6361	12.7735	2.74919	1.91174	14.6173	0.915499
Gp2.PMI2982	1202	399	177	110	78	313970	173	176	32061	1352	140	43850	59453	3382	27	53346	12.3056	8.59958	6.19236	7.21147	5.51376	16.6682	11.4778	10.9199	13.0831	11.8326	5.1968	13.1283	14.2717	9.00745	4.51904	12.3696	3.46475	0.977386	13.3019	0.794048
Gp2.PMI3099	1598	39	94	43	45	59	271	1021	55426	121	114931	9933	1620	95442	1642	68904	12.7164	5.27	5.29222	5.86759	4.7373	4.34424	12.1251	13.4557	13.8728	8.35361	14.8485	10.9864	9.07597	13.8241	10.3987	12.7388	3.05168	-0.25593	12.5003	0.536295
Gp2.PMI3515	1626	56	125700	90	159	144057	44681	210	126704	12525	86	19277	277	6018	96	73082	12.7415	5.7835	15.6497	6.92357	6.52925	15.5442	19.4901	11.1746	15.0656	15.044	4.512	11.9428	6.53753	9.83795	6.31515	12.8237	4.4951	3.0778	15.8196	0.945639

### Sheet: EdgeR_Gp2_InpSpiralVsInput
	Raw_8878-SK-77	Raw_8878-SK-78	log2CPM_8878-SK-77	log2CPM_8878-SK-78	logFC	logCPM	PValue
Gp2.PMI0291	33839	52623	14.1187	14.2644	0.145666	14.1934	0.964596
Gp2.PMI0455	42958	67754	14.4629	14.629	0.166038	14.5483	0.959647
Gp2.PMI1775	37134	58489	14.2528	14.4168	0.164084	14.3371	0.960123
Gp2.PMI1776	1	0	0.485117	-0.194251	-3.40912	0.134027	1
Gp2.PMI1777	41379	54654	14.4089	14.319	-0.089912	14.3646	0.978142
Gp2.PMI1828	19336	50636	13.3114	14.2088	0.89753	13.8288	0.785665
Gp2.PMI1829	21896	53107	13.4907	14.2776	0.786891	13.9372	0.8113
Gp2.PMI1830	17442	58350	13.1627	14.4134	1.25082	13.9196	0.706234
Gp2.PMI1935	40683	59159	14.3844	14.4333	0.048831	14.4091	0.988131
Gp2.PMI1946	43144	63138	14.4692	14.5272	0.058008	14.4985	0.985899
Gp2.PMI2101	32286	57825	14.0509	14.4004	0.349443	14.2362	0.915253
Gp2.PMI2135	32901	52560	14.0782	14.2626	0.184493	14.1733	0.95517
Gp2.PMI2136	29274	54573	13.9097	14.3169	0.407226	14.1276	0.901338
Gp2.PMI2137	42309	77087	14.441	14.8151	0.374182	14.6402	0.909288
Gp2.PMI2138	37920	70680	14.283	14.69	0.407002	14.5008	0.90139
Gp2.PMI2157	34790	59212	14.1587	14.4346	0.275876	14.3032	0.933025
Gp2.PMI2226	37349	53722	14.2611	14.2942	0.0331028	14.2777	0.991957
Gp2.PMI2292	36735	66097	14.2372	14.5932	0.356088	14.4262	0.91365
Gp2.PMI2954	33253	76510	14.0935	14.8043	0.710822	14.4923	0.8291
Gp2.PMI2955	54633	92876	14.8098	15.084	0.274192	14.9534	0.93343
Gp2.PMI2956	37508	70579	14.2672	14.6879	0.420699	14.4928	0.898098
Gp2.PMI2982	30432	53346	13.9656	14.2841	0.318449	14.1336	0.922734
Gp2.PMI3099	42835	68904	14.4588	14.6532	0.194457	14.5593	0.952751
Gp2.PMI3515	39355	73082	14.3366	14.7382	0.401628	14.5513	0.902682

### Sheet: Abbreviations
Abbreviations and nomenclature
Designation	Notes
8878-SK	Project name from the sequencing core; the numbers that follow are individual libraries as indicated in Table S1
B	Bladder
CPM	Count per million; accounts for differences in library size between samples
FC	Fold change
Gp2	Group 2 (PTS and Other transporters)
I	Input; the pooled bacterial sample that was used to inoculate mice, which should contain roughly equal amounts of all strains in the pool
InpSpiral	Input pooled bacteria that were plated for enumeration, then sequenced to measure variation resulting from this process
K	Kidneys
PMI	P. mirabilis HI4320 gene designations; see Table 1
Raw	Raw sequences from paired-end fastq files
twd	Tagwise dispersion, a measure of data variability
U	Urine
