## Supplementary material for "Selective Sugar Transport Supports *Proteus mirabilis* Fitness in the Urinary Tract": Dataset S2

### Sheet: Stats
Supplemental Dataset S1. Group 1 In-seq EdgeR outputs
This first tab is a summary of the next four tabs, containing data for urine, kidney, bladder and input-spiral sequencing outputs, respectively.
The last tab contains definitions for the terms in Dataset S1.
	U.logFC	U.logCPM	U.PValue	K.logFC	K.logCPM	K.PValue	B.logFC	B.logCPM	B.PValue	I.logFC	I.logCPM	I.PValue
Gp1.PMI0090	0.905742	11.9415	0.991182	-0.830622	7.58188	0.354254	-0.161557	13.3236	0.617999	0.616712	14.3023	0.851713
Gp1.PMI0091	2.04875	12.8463	0.993618	-1.23142	7.11062	0.183386	1.25529	14.4629	0.94947	0.712911	14.0558	0.829077
Gp1.PMI0092	6.17798	17.0615	0.717891	2.5749	10.4241	0.838231	4.15366	17.4337	0.784705	0.567193	14.222	0.86344
Gp1.PMI0093	-0.47887	10.3375	0.530048	-0.580755	7.45943	0.46751	0.230382	13.3885	0.673273	0.69646	13.9698	0.832935
Gp1.PMI0164	5.157	16.0665	0.679936	7.74051	15.5566	0.58278	0.624866	13.9891	0.711331	0.555558	14.2513	0.866201
Gp1.PMI0775	-0.53456	10.2682	0.484616	4.21937	11.8091	0.743671	1.04647	14.1504	0.75961	0.665937	13.9636	0.840107
Gp1.PMI0850	9.75319	20.3087	0.581545	0.763115	8.42476	0.940097	1.226	14.217	0.908944	0.316277	14.0017	0.92347
Gp1.PMI1175	2.26257	12.6234	0.93017	0.386415	7.88304	0.813641	1.65711	14.4211	0.998678	0.0325969	13.9191	0.992102
Gp1.PMI1176	1.48521	12.0798	0.947609	-0.551368	7.35973	0.49487	0.663306	13.6775	0.799993	0.131527	14.0898	0.968118
Gp1.PMI1224	7.73027	18.197	0.632829	8.94881	16.3235	0.448126	1.41089	14.3076	0.854726	0.0983773	14.0137	0.976152
Gp1.PMI1254	-0.59738	9.98617	0.466296	-0.299109	7.42845	0.667298	0.248417	13.1625	0.708843	0.108283	13.9803	0.973751
Gp1.PMI1515	5.94092	16.4251	0.70853	5.99989	13.3957	0.681812	-0.585558	12.4361	0.473869	0.189873	13.9865	0.953992
Gp1.PMI1570	-0.917554	9.77697	0.297072	-2.24939	6.31701	0.0176074	-0.87294	12.2124	0.387401	0.321752	13.9594	0.922152
Gp1.PMI2198	2.6876	13.6187	0.796282	7.42296	15.248	0.601887	0.0046698	13.4114	0.671642	0.356511	14.3438	0.913785
Gp1.PMI2597	3.3117	14.321	0.831033	7.72626	15.6346	0.576468	0.238948	13.715	0.632841	0.493477	14.369	0.880977
Gp1.PMI2649	6.91953	18.1546	0.652429	7.75132	15.8949	0.550856	0.964503	14.6427	0.908907	0.502316	14.6006	0.878868
Gp1.PMI2967	0.588623	11.8606	0.994098	-0.831749	7.81517	0.31036	-0.128261	13.5783	0.642043	0.675888	14.503	0.837764
Gp1.PMI2969	-0.503578	10.7105	0.512079	-1.798	7.09881	0.0927517	2.40732	15.8947	0.992282	0.834482	14.3139	0.800769
Gp1.PMI3614	8.36768	19.3353	0.672495	0.78129	8.85222	1	1.96677	15.3524	0.89664	0.470731	14.3469	0.886407
Gp1.PMI3615	-0.464013	10.7435	0.536811	-0.459416	7.94976	0.6027	0.672722	14.2009	0.641794	0.467363	14.4536	0.887211
Gp1.PMI3616	0.853239	11.8215	0.949554	-1.13472	7.31296	0.223012	1.30448	14.6507	0.888342	1.00598	14.0917	0.761501
Gp1.PMI3617	5.53475	16.5788	0.652872	-0.756889	7.70545	0.386674	0.063687	13.5931	0.63155	0.483826	14.4159	0.88328
Gp1.PMI3705	8.26021	19.2643	0.636641	9.99865	17.9105	0.360474	2.29245	15.7093	0.96508	0.620633	14.3224	0.850787

### Sheet: EdgeR_Gp1_urineVsInput
	Raw_8878-SK-1	Raw_8878-SK-2	Raw_8878-SK-3	Raw_8878-SK-4	Raw_8878-SK-5	Raw_8878-SK-6	Raw_8878-SK-7	Raw_8878-SK-8	Raw_8878-SK-9	Raw_8878-SK-10	Raw_8878-SK-11	Raw_8878-SK-12	Raw_8878-SK-13	Raw_8878-SK-14	Raw_8878-SK-76	log2CPM_8878-SK-1	log2CPM_8878-SK-2	log2CPM_8878-SK-3	log2CPM_8878-SK-4	log2CPM_8878-SK-5	log2CPM_8878-SK-6	log2CPM_8878-SK-7	log2CPM_8878-SK-8	log2CPM_8878-SK-9	log2CPM_8878-SK-10	log2CPM_8878-SK-11	log2CPM_8878-SK-12	log2CPM_8878-SK-13	log2CPM_8878-SK-14	log2CPM_8878-SK-76	twd	logFC	logCPM	PValue
Gp1.PMI0090	11425	205	118947	63	762	66	106938	862	49	65238	792	111	30	38219	67324	11.2384	11.0666	15.0239	10.3827	11.2841	10.2007	11.767	11.0404	9.54943	11.181	11.4643	7.20326	9.5705	10.5823	11.0818	1.78491	0.905742	11.9415	0.991182
Gp1.PMI0091	14315	122	83	4579	433	22	12905	613	22	31550	345	33	11	13715	58234	11.5637	10.3179	4.55379	16.566	10.4688	8.61631	8.7169	10.5487	8.39472	10.1331	10.2656	5.45877	8.12383	9.10415	10.8726	3.50394	2.04875	12.8463	0.993618
Gp1.PMI0092	18449	189295	147	102	417	102	76599	841	100	31341	852	102	1895	44720	62813	11.9297	20.9172	5.372	11.0778	10.4145	10.8286	11.2856	11.0048	10.5783	10.1235	11.5697	7.08148	15.5511	10.8089	10.9818	5.59773	6.17798	17.0615	0.717891
Gp1.PMI0093	8557	94	69	46	280	43	183110	911	39	25982	146	55	42	19880	54627	10.8214	9.94187	4.29026	9.92911	9.84	9.58271	12.5428	11.1202	9.22024	9.853	9.02536	6.19259	10.0558	9.63952	10.7803	1.03831	-0.47887	10.3375	0.530048
Gp1.PMI0164	6934	104	60493	59	513	16528	123226	604	38	48864	763	61	27561	36538	63894	10.518	10.0877	14.0485	10.2881	10.7134	18.1686	11.9715	10.5273	9.18278	10.7641	11.4105	6.3415	19.4135	10.5174	11.0064	4.43592	5.157	16.0665	0.679936
Gp1.PMI0775	5927	67	9196	97	411	23	50704	538	37	47680	327	40	19	36908	53951	10.2917	9.45351	11.3309	11.0053	10.3936	8.6804	10.6905	10.3604	9.14432	10.7287	10.1883	5.73493	8.9118	10.5319	10.7624	0.671059	-0.53456	10.2682	0.484616
Gp1.PMI0850	3381	974052	853	297492	744	166237	102302	1025	403	44589	562	465	104	20050	50084	9.48203	23.2806	7.9018	22.5877	11.2496	21.4989	11.703	11.2902	12.5889	10.632	10.9695	9.26814	11.3637	9.6518	10.6551	6.82933	9.75319	20.3087	0.581545
Gp1.PMI1175	2478	71	4181	32	341	29	11	453	25	14943	220	63130	35	27866	43123	9.03394	9.53714	10.1939	9.4057	10.1243	9.01465	-0.741324	10.1124	8.57902	9.05523	9.61667	16.3525	9.79283	10.1266	10.4392	3.32249	2.26257	12.6234	0.93017
Gp1.PMI1176	6176	43	87	45	490	70	7027	824	804	19885	418	29932	36	10128	50186	10.351	8.81396	4.62102	9.89741	10.6472	10.2856	7.84064	10.9754	13.5853	9.46728	10.5425	15.2759	9.83346	8.66697	10.658	2.35773	1.48521	12.0798	0.947609
Gp1.PMI1224	9253	586	494266	357	581	331	42825	534	283432	67130	651	272	90	31036	47085	10.9342	12.5817	17.0789	12.885	10.8929	12.5267	10.4469	10.3497	22.0469	11.2222	11.1815	8.49492	11.1552	10.282	10.566	5.98147	7.73027	18.197	0.632829
Gp1.PMI1254	4764	73	38	31	314	25	66884	539	31	48947	403	62	32	43888	46159	9.97662	9.5772	3.44401	9.35992	10.0053	8.80063	11.09	10.3631	8.88918	10.7665	10.4897	6.36489	9.66358	10.7818	10.5374	0.838501	-0.59738	9.98617	0.466296
Gp1.PMI1515	4143	125	78	88	695	67	116305	1093	84876	59372	617	88	27	43956	47618	9.77517	10.353	4.4651	10.8648	11.1514	10.2224	11.8881	11.3829	20.3073	11.0451	11.1042	6.86889	9.41855	10.784	10.5823	5.3149	5.94092	16.4251	0.70853
Gp1.PMI1570	1925	44	624	21	674	11	12616	384	15	50888	412	345	30	40188	48719	8.66981	8.84711	7.45133	8.79829	11.1071	7.61719	8.68425	9.87403	7.84265	10.8226	10.5216	8.8377	9.5705	10.6547	10.6152	0.695365	-0.917554	9.77697	0.297072
Gp1.PMI2198	18361	174	153828	80	547	103	85429	1371	72	67352	346	87211	88	94543	64273	11.9228	10.8301	15.3949	10.7273	10.8059	10.8427	11.443	11.7098	10.1045	11.227	10.2698	16.8187	11.1227	11.8888	11.0149	2.95546	2.6876	13.6187	0.796282
Gp1.PMI2597	3410	201	123	95	553	95	47173	658	75	46994	436	214186	105	58377	68114	9.49435	11.0381	5.11647	10.9752	10.8217	10.7261	10.5863	10.6509	10.1634	10.7078	10.6033	18.115	11.3775	11.1933	11.0986	3.85205	3.3117	14.321	0.831033
Gp1.PMI2649	45785	393	328	224	703	228605	78548	956	1712	82632	544	177962	131	70389	80176	13.2409	12.0054	6.52526	12.2126	11.1679	21.9585	11.3219	11.1897	14.6757	11.5219	10.9225	17.8477	11.6967	11.4632	11.3338	5.57388	6.91953	18.1546	0.652429
Gp1.PMI2967	10893	151	51478	78	762	75	106316	1003	47	110685	978	5799	48	161637	78618	11.1696	10.6256	13.8156	10.6908	11.2841	10.3851	11.7585	11.2589	9.48933	11.9436	11.7687	12.9081	10.2484	12.6625	11.3055	1.14974	0.588623	11.8606	0.994098
Gp1.PMI2969	14846	142	61	117	459	44	113946	514	45	57024	480	817	31	53284	71842	11.6162	10.5369	4.11479	11.2757	10.5529	9.61587	11.8585	10.2946	9.42661	10.9869	10.742	10.081	9.61779	11.0616	11.1755	0.814643	-0.503578	10.7105	0.512079
Gp1.PMI3614	6553	347	296	457384	589	611	216	1602	221	64323	585	145553	156	58951	66637	10.4365	11.8258	6.37757	23.2082	10.9126	13.4111	2.86364	11.9344	11.7223	11.1606	11.0273	17.5577	11.9486	11.2074	11.067	6.86447	8.36768	19.3353	0.672495
Gp1.PMI3615	10444	100	49	52	1003	37	51852	1016	53	77943	691	53	63	79716	71685	11.1089	10.0311	3.80364	10.1059	11.6805	9.36598	10.7228	11.2775	9.6626	11.4377	11.2676	6.13933	10.6407	11.6427	11.1724	1.03078	-0.464013	10.7435	0.536811
Gp1.PMI3616	20587	113	103768	74	401	46	75516	338	244	48545	763	55	16	48856	64170	12.0878	10.2074	14.827	10.6149	10.3581	9.67998	11.2651	9.69	11.8651	10.7546	11.4105	6.19259	8.66401	10.9365	11.0126	1.40637	0.853239	11.8215	0.949554
Gp1.PMI3617	12827	175	74654	86	667	71910	81231	2838	3704	81188	620	59392	41	88500	70167	11.4053	10.8383	14.3519	10.8316	11.092	20.2899	11.3703	12.7594	15.7891	11.4965	11.1111	16.2645	10.021	11.7935	11.1415	4.52598	5.53475	16.5788	0.652872
Gp1.PMI3705	33233	589758	73000	275	548	443	285	735	196	49225	639	316	126990	101035	68340	12.7787	22.5567	14.3196	12.5085	10.8086	12.9472	3.25202	10.8105	11.5491	10.7747	11.1547	8.7111	21.6175	11.9846	11.1034	6.40031	8.26021	19.2643	0.636641

### Sheet: EdgeR_Gp1_kidneyVsInput
	Raw_8878-SK-15	Raw_8878-SK-16	Raw_8878-SK-17	Raw_8878-SK-18	Raw_8878-SK-76	log2CPM_8878-SK-15	log2CPM_8878-SK-16	log2CPM_8878-SK-17	log2CPM_8878-SK-18	log2CPM_8878-SK-76	twd	logFC	logCPM	PValue
Gp1.PMI0090	644	26	26	30	67324	8.70408	6.45996	6.24407	6.30155	8.21198	0.476272	-0.830622	7.58188	0.354254
Gp1.PMI0091	321	38	16	19	58234	7.69975	7.00722	5.54415	5.64305	8.00276	0.463672	-1.23142	7.11062	0.183386
Gp1.PMI0092	9498	62	44	39	62813	12.5864	7.7133	7.00272	6.67988	8.11194	3.48254	2.5749	10.4241	0.838231
Gp1.PMI0093	480	42	32	35	54627	8.28011	7.15156	6.54348	6.52383	7.91052	0.388789	-0.580755	7.45943	0.46751
Gp1.PMI0164	2367	45	31	90920	63894	10.5819	7.25107	6.49769	17.8662	8.13655	5.99365	7.74051	15.5566	0.58278
Gp1.PMI0775	26935	49	17	17	53951	14.0902	7.37389	5.63153	5.48273	7.89256	4.56103	4.21937	11.8091	0.743671
Gp1.PMI0850	189	181	88	193	50084	6.93577	9.25875	8.00248	8.98645	7.78528	1.42022	0.763115	8.42476	0.940097
Gp1.PMI1175	558	40	126	48	43123	8.49731	7.0812	8.52025	6.97932	7.56944	0.36759	0.386415	7.88304	0.813641
Gp1.PMI1176	407	40	20	54	50186	8.04214	7.0812	5.86581	7.14919	7.78822	0.411885	-0.551368	7.35973	0.49487
Gp1.PMI1224	105336	100827	56	101	47085	16.0577	18.3803	7.35054	8.05231	7.69622	5.37472	8.94881	16.3235	0.448126
Gp1.PMI1254	455	51	39	29	46159	8.20295	7.43159	6.82876	6.25267	7.66757	0.420693	-0.299109	7.42845	0.667298
Gp1.PMI1515	54	15817	14	29	47618	5.1297	15.708	5.3517	6.25267	7.71246	5.65334	5.99989	13.3957	0.681812
Gp1.PMI1570	46	21	10	20	48719	4.89869	6.15201	4.86688	5.71699	7.74543	0.452727	-2.24939	6.31701	0.0176074
Gp1.PMI2198	549	62	66438	57	64273	8.47386	7.7133	17.5625	7.22717	8.14508	5.96378	7.42296	15.248	0.601887
Gp1.PMI2597	62	45	86832	337	68114	5.32878	7.25107	17.9487	9.79054	8.22881	5.9148	7.72626	15.6346	0.576468
Gp1.PMI2649	422	186	103949	204	80176	8.09435	9.29806	18.2083	9.06641	8.464	5.66092	7.75132	15.8949	0.550856
Gp1.PMI2967	252	55	107	45	78618	7.35068	7.5405	8.28447	6.88625	8.43569	0.361434	-0.831749	7.81517	0.31036
Gp1.PMI2969	21	65	30	18	71842	3.76995	7.78146	6.45041	5.56512	8.30568	0.6105	-1.798	7.09881	0.0927517
Gp1.PMI3614	206	274	151	197	66637	7.05999	9.8569	8.78135	9.01604	8.19719	2.26371	0.78129	8.85222	1
Gp1.PMI3615	131	107	76	96	71685	6.40718	8.50044	7.79101	7.97908	8.30252	0.726705	-0.459416	7.94976	0.6027
Gp1.PMI3616	364	25	51	16	64170	7.88108	6.4034	7.21565	5.39536	8.14277	0.477751	-1.13472	7.31296	0.223012
Gp1.PMI3617	98	32	139	60	70167	5.98872	6.75938	8.6619	7.30115	8.27165	0.441098	-0.756889	7.70545	0.386674
Gp1.PMI3705	230957	368	217	411032	68340	17.1903	10.2824	9.30445	20.0428	8.23359	5.05832	9.99865	17.9105	0.360474

### Sheet: EdgeR_Gp1_bladderVsInput
	Raw_8878-SK-19	Raw_8878-SK-20	Raw_8878-SK-21	Raw_8878-SK-22	Raw_8878-SK-23	Raw_8878-SK-24	Raw_8878-SK-25	Raw_8878-SK-26	Raw_8878-SK-27	Raw_8878-SK-28	Raw_8878-SK-29	Raw_8878-SK-30	Raw_8878-SK-31	Raw_8878-SK-32	Raw_8878-SK-76	log2CPM_8878-SK-19	log2CPM_8878-SK-20	log2CPM_8878-SK-21	log2CPM_8878-SK-22	log2CPM_8878-SK-23	log2CPM_8878-SK-24	log2CPM_8878-SK-25	log2CPM_8878-SK-26	log2CPM_8878-SK-27	log2CPM_8878-SK-28	log2CPM_8878-SK-29	log2CPM_8878-SK-30	log2CPM_8878-SK-31	log2CPM_8878-SK-32	log2CPM_8878-SK-76	twd	logFC	logCPM	PValue
Gp1.PMI0090	20983	54891	8	15625	5638	54651	38569	211719	22381	74	81827	1961	97	54	67324	12.7778	15.3327	7.99375	11.8734	12.2828	14.1939	13.1495	15.2419	12.3236	6.1671	13.1721	10.3505	7.88982	11.3185	13.4739	1.97012	-0.161557	13.3236	0.617999
Gp1.PMI0091	29528	6140	12	10371	3793	53658	21012	157362	99759	170544	56	9223	24966	44	58234	13.2706	12.1726	8.57744	11.2822	11.7111	14.1674	12.2734	14.8139	14.4796	17.3238	2.80569	12.5836	15.8935	11.0231	13.2647	2.66151	1.25529	14.4629	0.94947
Gp1.PMI0092	37722	85282	27338	3424	78	76356	5288	12043	113	56900	9613	5657	396957	13569	62813	13.6239	15.9683	19.7285	9.68424	6.12116	14.6764	10.2835	11.1064	4.73078	15.7402	10.0834	11.8785	19.8844	19.2912	13.3739	4.35953	4.15366	17.4337	0.784705
Gp1.PMI0093	25299	35	26	45586	73209	102766	62970	2889	32	26	72499	10594	64	13	54627	13.0476	4.75423	9.69154	13.418	15.9814	15.1049	13.8567	9.0483	3.00067	4.68292	12.9975	12.7835	7.29202	9.26523	13.1724	2.832	0.230382	13.3885	0.673273
Gp1.PMI0164	17866	30	21	18684	29	41020	39855	26222	5061	28	67620	4512	74194	20	63894	12.5458	4.53785	9.3837	12.1313	4.71721	13.78	13.1968	12.2288	10.1795	4.78712	12.897	11.5523	17.4648	9.88616	13.3985	3.57863	0.624866	13.9891	0.711331
Gp1.PMI0775	13408	7	7	17	12	22963	113472	11793	40528	204867	83157	4102	90	73	53951	12.1317	2.57001	7.80165	2.25008	3.49576	12.943	14.7063	11.0762	13.1801	17.5883	13.1954	11.4148	7.78208	11.7533	13.1545	4.06952	1.04647	14.1504	0.75961
Gp1.PMI0850	6841	148005	65	327730	27044	75525	39328	42507	26668	102	35152	5599	32	43	50084	11.1611	16.7637	11.0128	16.2637	14.5447	14.6606	13.1776	12.9256	12.5764	6.62634	11.9533	11.8636	6.29823	10.9899	13.0472	2.92056	1.226	14.217	0.908944
Gp1.PMI1175	4800	2340	2356	6735	155325	25651	74264	60909	7187	24363	18	61560	35	23	43123	10.6501	10.7812	16.1921	10.6597	17.0666	13.1027	14.0947	13.4446	10.6852	14.5165	1.43613	15.3221	6.42645	10.0877	12.8313	2.96898	1.65711	14.4211	0.998678
Gp1.PMI1176	21365	6605	11	1888	48030	48594	28766	14529	161071	25231	51	65525	73	34	50186	12.8038	12.2779	8.45214	8.82638	15.3734	14.0244	12.7265	11.3771	15.1708	14.567	2.68437	15.4122	7.48108	10.6513	13.0501	2.66517	0.663306	13.6775	0.799993
Gp1.PMI1224	9054	3489	5807	105	87	52428	117788	56001	186989	97	44	291	52	143	47085	11.5654	11.3573	17.4935	4.694	6.27725	14.134	14.7601	13.3234	15.386	6.55434	2.4953	7.60228	6.9939	12.7232	12.9581	3.78068	1.41089	14.3076	0.854726
Gp1.PMI1254	15201	37488	168	10093	1568	124120	85858	23017	30	12422	61425	293	30	24	46159	12.3128	14.7825	12.3824	11.2431	10.4371	15.3773	14.304	12.0407	2.91565	13.5447	12.7584	7.61213	6.20594	10.149	12.9295	2.43578	0.248417	13.1625	0.708843
Gp1.PMI1515	4315	5501	32	1698	16	77861	27140	110526	35839	1285	15160	554	49	65	47618	10.4965	12.0141	9.99088	8.6736	3.88903	14.7045	12.6425	14.3042	13.0028	10.2724	10.7403	8.52876	6.90863	11.5859	12.9744	2.39929	-0.585558	12.4361	0.473869
Gp1.PMI1570	4092	13	12	5263	27220	51285	67781	9444	21	22	12	334	9	6	48719	10.42	3.38526	8.57744	10.304	14.5541	14.1022	13.9629	10.7558	2.45541	4.44879	1.02092	7.80046	4.49947	8.1516	13.0073	3.51323	-0.87294	12.2124	0.387401
Gp1.PMI2198	23392	1392	31	1159	5459	79575	178687	13867	31521	67	48615	7853	13485	313	64273	12.9346	10.0322	9.94511	8.12375	12.2363	14.7359	15.3613	11.3099	12.8176	6.02515	12.421	12.3516	15.0049	13.8533	13.407	1.97954	0.0046698	13.4114	0.671642
Gp1.PMI2597	12601	28	27	4138	31	39047	94093	108273	17043	2280	50	8035	47342	38	68114	12.0422	4.4413	9.74595	9.95729	4.81103	13.7089	14.4361	14.2745	11.9306	11.0993	2.65883	12.3846	16.8166	10.8117	13.4908	3.48675	0.238948	13.715	0.632841
Gp1.PMI2649	62764	4275	67	118909	140691	165909	63404	105129	151746	39314	64	666	10278	37	80176	14.3584	11.6504	11.0565	14.8011	16.9239	15.7959	13.8666	14.232	15.0847	15.2068	2.9808	8.79396	14.6131	10.7732	13.726	2.41769	0.964503	14.6427	0.908907
Gp1.PMI2967	12599	8731	563	13740	17470	4420	34491	8182	95886	47208	270093	10956	146	130	78618	12.042	12.6804	14.127	11.688	13.9143	10.5663	12.9883	10.549	14.4225	15.4708	14.8948	12.8319	8.47835	12.5857	13.6977	1.7659	-0.128261	13.5783	0.642043
Gp1.PMI2969	16696	18	9	4278	19	50106	55902	167628	137	245486	85125	15049	214455	1164	71842	12.4481	3.82859	8.16325	10.0053	4.12653	14.0686	13.6849	14.905	5.00219	17.8493	13.2291	13.2899	18.9961	15.7481	13.5676	4.01622	2.40732	15.8947	0.992282
Gp1.PMI3614	6791	51085	92	408408	267	70710	222256	8017	148405	193798	40564	164643	157	1298	66637	11.1506	15.229	11.5138	16.5812	7.88651	14.5655	15.6761	10.5196	15.0526	17.5082	12.1598	16.7414	8.58295	15.9053	13.4591	2.71463	1.96677	15.3524	0.89664
Gp1.PMI3615	16442	3096	46	8366	279639	25364	33	12205	3017	13	7	10	29	4	71685	12.426	11.185	10.5142	10.9724	17.9149	13.0865	3.07889	11.1257	9.43372	3.72038	0.551161	2.87384	6.15749	7.56835	13.5645	4.84003	0.672722	14.2009	0.641794
Gp1.PMI3616	43324	18	14	12323	6454	35369	56	96925	7981	91455	281702	2293	184	4188	64170	13.8237	3.82859	8.79947	11.531	12.4778	13.5661	3.79367	14.1147	10.8363	16.4248	14.9555	10.576	8.81152	17.5953	13.4047	3.24698	1.30448	14.6507	0.888342
Gp1.PMI3617	13721	31102	13	9036	6847	20	50389	5813	208422	6466	39	96597	68	117	70167	12.165	14.5131	8.69272	11.0835	12.5631	2.91337	13.5352	10.0561	15.5426	12.6028	2.34327	15.9721	7.37912	12.4337	13.5336	2.81289	0.063687	13.5931	0.63155
Gp1.PMI3705	29610	172763	157	19996	16969	38216	92579	72442	166	14435	49	1492	229969	78	68340	13.2746	16.9868	12.2847	12.2292	13.8724	13.6778	14.4127	13.6947	5.27387	13.7614	2.63283	9.95639	19.0969	11.8489	13.4955	3.62741	2.29245	15.7093	0.96508

### Sheet: EdgeR_Gp1_InpSpiralVsInput
	Raw_8878-SK-75	Raw_8878-SK-76	log2CPM_8878-SK-75	log2CPM_8878-SK-76	logFC	logCPM	PValue
Gp1.PMI0090	39478	67324	13.9612	14.5779	0.616712	14.3023	0.851713
Gp1.PMI0091	31945	58234	13.6558	14.3687	0.712911	14.0558	0.829077
Gp1.PMI0092	38119	62813	13.9107	14.4779	0.567193	14.222	0.86344
Gp1.PMI0093	30310	54627	13.58	14.2764	0.69646	13.9698	0.832935
Gp1.PMI0164	39089	63894	13.9469	14.5025	0.555558	14.2513	0.866201
Gp1.PMI0775	30575	53951	13.5926	14.2585	0.665937	13.9636	0.840107
Gp1.PMI0850	36168	50084	13.8349	14.1512	0.316277	14.0017	0.92347
Gp1.PMI1175	37908	43123	13.9027	13.9353	0.0325969	13.9191	0.992102
Gp1.PMI1176	41193	50186	14.0226	14.1541	0.131527	14.0898	0.968118
Gp1.PMI1224	39546	47085	13.9637	14.0621	0.0983773	14.0137	0.976152
Gp1.PMI1254	38503	46159	13.9252	14.0334	0.108283	13.9803	0.973751
Gp1.PMI1515	37536	47618	13.8885	14.0783	0.189873	13.9865	0.953992
Gp1.PMI1570	35049	48719	13.7896	14.1113	0.321752	13.9594	0.922152
Gp1.PMI2198	45138	64273	14.1545	14.511	0.356511	14.3438	0.913785
Gp1.PMI2597	43503	68114	14.1013	14.5948	0.493477	14.369	0.880977
Gp1.PMI2649	50894	80176	14.3277	14.83	0.502316	14.6006	0.878868
Gp1.PMI2967	44248	78618	14.1258	14.8017	0.675888	14.503	0.837764
Gp1.PMI2969	36225	71842	13.8372	14.6716	0.834482	14.3139	0.800769
Gp1.PMI3614	43236	66637	14.0924	14.5631	0.470731	14.3469	0.886407
Gp1.PMI3615	46620	71685	14.2011	14.6685	0.467363	14.4536	0.887211
Gp1.PMI3616	28730	64170	13.5028	14.5087	1.00598	14.0917	0.761501
Gp1.PMI3617	45115	70167	14.1538	14.6376	0.483826	14.4159	0.88328
Gp1.PMI3705	39965	68340	13.9789	14.5995	0.620633	14.3224	0.850787

### Sheet: Abbreviations
Abbreviations and nomenclature
Designation	Notes
8878-SK	Project name from the sequencing core; the numbers that follow are individual libraries as indicated in Table S1
B	Bladder
CPM	Count per million; accounts for differences in library size between samples
FC	Fold change
Gp1	Group 1 (ABC and MFS transporters)
I	Input; the pooled bacterial sample that was used to inoculate mice, which should contain roughly equal amounts of all strains in the pool
InpSpiral	Input pooled bacteria that were plated for enumeration, then sequenced to measure variation resulting from this process
K	Kidneys
PMI	P. mirabilis HI4320 gene designations; see Table 1
Raw	Raw sequences from paired-end fastq files
twd	Tagwise dispersion, a measure of data variability
U	Urine
